# Transcriptional regulators predicted to drive macrophage dysregulation during impaired wound healing in diabetic mice

**DOI:** 10.64898/2026.04.21.719960

**Authors:** Brandon Lukas, Jingbo Pang, Yang Dai, Timothy J. Koh

## Abstract

Dysregulation of Mo/M*φ* activity is known to contribute to impaired healing in diabetes; however, the mechanisms underlying this dysregulation are not well understood. In this study, we used a variety of bioinformatics approaches along with our time series scRNA-seq data on wound Mo/M*φ* from non-diabetic and diabetic mice to identify transcriptional regulators (TRs) that drive Mo/M*φ* state transitions during normal and impaired healing. First, we used the Lamian framework and our newly developed Pseudotime Graph Diffusion method to show that state transitions from early stage phenotypes to later stage reparative and antigen presenting phenotypes characteristic of normally healing wounds are impaired and that transitions to inflammatory, foam cell-like, and Lyve-1^+^ M*φ* phenotypes are enhanced during impaired healing of diabetic mice. Using our BITFAM model, we identified a broad range of TRs predicted to be preferentially active in each cell state and using CellOracle, we performed in silico perturbation to identify groups of TRs predicted to drive cell state transitions along multiple trajectories (e.g. CEBPA, IRF8), whereas other TRs were predicted to drive cell state transition towards reparative phenotypes (e.g. NR1H3, NR3C1) or towards an antigen-presenting phenotype (e.g. IRF4, OGT). Selected findings were validated using existing experimental data, confirming the usefulness of this approach. In conclusion, we identified TRs that likely drive Mo/M*φ* state transitions towards desirable and undesirable phenotypes for wound healing. These findings provide insight into novel targets for altering Mo/M*φ* phenotypes to promote healing of diabetic wounds.
