## Supplementary Data 5 for "Transcriptional regulators predicted to drive macrophage dysregulation during impaired wound healing in diabetic mice"

tf_name	cluster	lognorm_pseudobulk_expression
Stat1	1	3.6602477881860285
Stat1	2	5.172544790961797
Stat1	3	2.825697515760578
Stat1	4	4.143348127885732
Stat1	5	3.9832824819044763
Stat1	6	3.4817341268635307
Stat1	7	3.7894620726223067
Stat1	8	4.236382614269318
Stat1	9	2.9605126385979466
Stat1	10	3.2380660137704367
Stat1	11	3.875979726323277
Stat1	12	4.537559726900303
Creb1	1	3.556480812242132
Creb1	2	3.5418851942646876
Creb1	3	3.227905640553661
Creb1	4	3.9423584002398955
Creb1	5	3.7316222579065323
Creb1	6	3.2732290332141996
Creb1	7	3.7870398536942043
Creb1	8	4.126244071077891
Creb1	9	3.4864574460498345
Creb1	10	3.365259517711253
Creb1	11	4.072873477327575
Creb1	12	3.2798247796838833
Batf3	1	3.2429346696967696
Batf3	2	2.649071462598911
Batf3	3	0.8542032411224665
Batf3	4	2.840230023494053
Batf3	5	4.205114925564792
Batf3	6	2.274233277366133
Batf3	7	3.757506136939996
Batf3	8	3.3592553347055842
Batf3	9	1.4579523461301502
Batf3	10	0.6228077903610919
Batf3	11	4.424426811951136
Batf3	12	0.15644388470867138
Atf3	1	5.835631554003684
Atf3	2	6.079739686880765
Atf3	3	5.947461567646713
Atf3	4	5.214968583959014
Atf3	5	6.371253135277506
Atf3	6	6.48806919181673
Atf3	7	5.851080814423364
Atf3	8	3.7572843417372708
Atf3	9	6.081531529917525
Atf3	10	5.6028286002233845
Atf3	11	5.612704747768677
Atf3	12	6.069953974783899
Brd3	1	3.080875496365773
Brd3	2	2.680613003444457
Brd3	3	2.6144433545348833
Brd3	4	3.5318637031651314
Brd3	5	3.066470053372667
Brd3	6	2.0745636071338054
Brd3	7	2.8043690218549666
Brd3	8	3.8762145669754213
Brd3	9	2.214421573676195
Brd3	10	2.7156564880611462
Brd3	11	4.085558545670136
Brd3	12	1.6869494873134165
Rxra	1	3.080875496365773
Rxra	2	2.3950694915598434
Rxra	3	2.9096696542640417
Rxra	4	3.7788258172802256
Rxra	5	2.355030486832432
Rxra	6	2.1663098781806753
Rxra	7	2.7714376876539397
Rxra	8	4.267190141721107
Rxra	9	2.1855803810148506
Rxra	10	2.882060632797411
Rxra	11	3.3317947789183586
Rxra	12	2.0062141021473305
Nfe2l2	1	5.236426756635917
Nfe2l2	2	4.809470341664797
Nfe2l2	3	5.178764424357438
Nfe2l2	4	5.099279806198123
Nfe2l2	5	5.105419107041275
Nfe2l2	6	5.296607268079419
Nfe2l2	7	4.961375624983024
Nfe2l2	8	5.052591589158202
Nfe2l2	9	5.596732783669059
Nfe2l2	10	5.205809972630928
Nfe2l2	11	4.8613268918712125
Nfe2l2	12	4.887195103827622
Spi1	1	6.03694498545954
Spi1	2	5.865426203475422
Spi1	3	4.897526641602058
Spi1	4	6.0546413229777025
Spi1	5	6.114485319426879
Spi1	6	5.446145775997971
Spi1	7	6.188797323895762
Spi1	8	6.278361737152052
Spi1	9	5.102196213614564
Spi1	10	5.302846213232737
Spi1	11	6.19856267118821
Spi1	12	5.454678048421073
Nr1h3	1	3.8956095298810953
Nr1h3	2	2.6165025604521177
Nr1h3	3	2.4568062749118855
Nr1h3	4	3.596307554396062
Nr1h3	5	0.9455804900764593
Nr1h3	6	1.3429498631381482
Nr1h3	7	2.100439883085747
Nr1h3	8	2.584834113602691
Nr1h3	9	2.1658801819256044
Nr1h3	10	2.480393272833614
Nr1h3	11	2.139691252533232
Nr1h3	12	2.412399444191887
Mafb	1	6.509481734961005
Mafb	2	6.482710225581599
Mafb	3	6.769691334149677
Mafb	4	7.1150656724488925
Mafb	5	3.6651294997635238
Mafb	6	5.9964230314032205
Mafb	7	6.274208875359883
Mafb	8	7.324996668632176
Mafb	9	6.0862778813310054
Mafb	10	6.442910161779148
Mafb	11	5.750560517777854
Mafb	12	6.309024999411302
Cebpb	1	7.06235460918753
Cebpb	2	7.406992668333902
Cebpb	3	6.9675134282141045
Cebpb	4	6.818599089835494
Cebpb	5	5.600214307539147
Cebpb	6	7.545491804163529
Cebpb	7	7.3693408925282755
Cebpb	8	6.235501184034422
Cebpb	9	7.38759988824679
Cebpb	10	7.42262931627839
Cebpb	11	6.142150899296235
Cebpb	12	7.5437285644478465
Adnp	1	1.3349483267343134
Adnp	2	1.1834658032266103
Adnp	3	1.1783993987151866
Adnp	4	1.857054204396895
Adnp	5	1.7918829366883628
Adnp	6	1.0689714036098532
Adnp	7	1.385373639466067
Adnp	8	2.189824583784999
Adnp	9	0.9062571358040947
Adnp	10	1.3181467695356837
Adnp	11	1.7044004522672342
Adnp	12	0.6134141854100539
Nfatc2	1	2.4769150204902135
Nfatc2	2	2.352881334311984
Nfatc2	3	2.388427450539434
Nfatc2	4	3.776656835930985
Nfatc2	5	3.413000810265797
Nfatc2	6	1.7071492455561619
Nfatc2	7	2.3331133846431973
Nfatc2	8	4.417162098405531
Nfatc2	9	2.1658801819256044
Nfatc2	10	1.867636706926769
Nfatc2	11	3.4090853242518526
Nfatc2	12	1.552993083514197
Zbtb46	1	0.4633764009272883
Zbtb46	2	0.3737229875316681
Zbtb46	3	0
Zbtb46	4	0.2503425596870467
Zbtb46	5	2.778498031798022
Zbtb46	6	0
Zbtb46	7	0.42856746833666776
Zbtb46	8	1.5274038014269988
Zbtb46	9	0.16001995278589687
Zbtb46	10	0.13455345338934932
Zbtb46	11	2.139691252533232
Zbtb46	12	0
Elf4	1	3.416794270895453
Elf4	2	3.3783009097631607
Elf4	3	2.7668711652914113
Elf4	4	3.6117898927576704
Elf4	5	3.5308521782712288
Elf4	6	2.92694004547882
Elf4	7	3.6154979076766223
Elf4	8	3.5728945214203476
Elf4	9	2.815699269203585
Elf4	10	3.0034738626513837
Elf4	11	3.590026195656807
Elf4	12	3.075472198385132
Hcfc1	1	3.3672267218372745
Hcfc1	2	2.4551913339507667
Hcfc1	3	2.6957297078626565
Hcfc1	4	3.517898794016498
Hcfc1	5	3.049063052276406
Hcfc1	6	2.4925289675279467
Hcfc1	7	3.1738967268231133
Hcfc1	8	3.8535332290631517
Hcfc1	9	2.3637886413205886
Hcfc1	10	2.527492268528716
Hcfc1	11	3.811787152653941
Hcfc1	12	2.1926833582279013
Ogt	1	4.491635980167361
Ogt	2	3.7486051328279166
Ogt	3	3.8733660348157017
Ogt	4	4.616424639149715
Ogt	5	3.8328040310952556
Ogt	6	3.163050438050287
Ogt	7	4.113172841440535
Ogt	8	5.2140357619599795
Ogt	9	3.533155497468869
Ogt	10	4.085547289888637
Ogt	11	4.006916002762263
Ogt	12	3.7250544042607983
Smc1a	1	4.18494832651617
Smc1a	2	3.7852750228335776
Smc1a	3	3.217663880900347
Smc1a	4	4.31570210004646
Smc1a	5	4.354953941604354
Smc1a	6	3.2961478984816863
Smc1a	7	4.174276630465475
Smc1a	8	4.635268022740895
Smc1a	9	3.2509713255399997
Smc1a	10	3.486937002558874
Smc1a	11	5.396607855023949
Smc1a	12	3.143471600763246
Trim33	1	3.3150735088917926
Trim33	2	2.8249267247116765
Trim33	3	2.7423362082927456
Trim33	4	3.3262785734491724
Trim33	5	2.966749094615339
Trim33	6	2.5889469417901214
Trim33	7	2.9765484941977176
Trim33	8	3.6875532956737147
Trim33	9	2.633923051001187
Trim33	10	2.6767952190629094
Trim33	11	3.4090853242518526
Trim33	12	2.7770610606447166
Nfkb1	1	4.6156747789706705
Nfkb1	2	4.679472032387811
Nfkb1	3	4.443294274361206
Nfkb1	4	4.621101714455068
Nfkb1	5	5.605336747519726
Nfkb1	6	4.581799698461951
Nfkb1	7	4.782995016936894
Nfkb1	8	4.669662501586512
Nfkb1	9	5.127731399418578
Nfkb1	10	5.126947716256913
Nfkb1	11	4.8899274139922895
Nfkb1	12	5.3888305965663985
Klf4	1	4.859088375272892
Klf4	2	4.485051716943665
Klf4	3	5.386614610049294
Klf4	4	4.660446392479271
Klf4	5	5.188877155175975
Klf4	6	4.463925894472118
Klf4	7	4.60073523126433
Klf4	8	5.5673075271227095
Klf4	9	5.236352560984773
Klf4	10	5.18020741088464
Klf4	11	5.214513157675847
Klf4	12	4.67608287438384
Jun	1	6.197872268804311
Jun	2	6.653388001398265
Jun	3	6.572842480762693
Jun	4	6.273970097655956
Jun	5	6.620936961405652
Jun	6	6.7915110457193775
Jun	7	6.6374350682647805
Jun	8	5.471966069832172
Jun	9	6.233682995051667
Jun	10	6.57420544156947
Jun	11	5.9567080579256935
Jun	12	6.730498876368337
Arid1a	1	4.095851879079061
Arid1a	2	3.9198258212379384
Arid1a	3	3.7483028653161816
Arid1a	4	4.48108955555535
Arid1a	5	4.196790774670861
Arid1a	6	3.609641073668756
Arid1a	7	4.164348441649446
Arid1a	8	4.573937390541702
Arid1a	9	3.606443866755068
Arid1a	10	3.718030426349484
Arid1a	11	4.6770698913351945
Arid1a	12	3.4811845946954048
Runx3	1	3.1775465450197835
Runx3	2	3.820647661843447
Runx3	3	3.880023305622149
Runx3	4	3.523508181538061
Runx3	5	4.597695289236807
Runx3	6	4.010213878123735
Runx3	7	3.799092699793464
Runx3	8	1.912489900708584
Runx3	9	4.370591865131803
Runx3	10	3.738796499450863
Runx3	11	4.158464814249543
Runx3	12	4.210397150334569
Fosl2	1	4.547804721570731
Fosl2	2	4.978961306596313
Fosl2	3	5.22476481462454
Fosl2	4	4.429318508751886
Fosl2	5	5.249021592285688
Fosl2	6	5.310305733476553
Fosl2	7	5.013217922053241
Fosl2	8	3.948305900245184
Fosl2	9	5.374918219010513
Fosl2	10	5.065251057741725
Fosl2	11	4.704594457391177
Fosl2	12	5.380286225472685
Nelfa	1	2.8281801292295445
Nelfa	2	2.5479986968474417
Nelfa	3	2.1497734856630304
Nelfa	4	3.2146705623285974
Nelfa	5	2.539110334206615
Nelfa	6	1.918926803965598
Nelfa	7	2.943275821377846
Nelfa	8	3.371712984634203
Nelfa	9	1.825521171413088
Nelfa	10	2.2202324259504786
Nelfa	11	3.383979760308578
Nelfa	12	1.885308963122347
Ncor2	1	3.8079950265713483
Ncor2	2	3.030682017857775
Ncor2	3	2.950833191362197
Ncor2	4	3.9838023307012143
Ncor2	5	3.0534432914671936
Ncor2	6	2.7769275750280396
Ncor2	7	3.4898912261189636
Ncor2	8	3.9272188973381037
Ncor2	9	3.09487219024724
Ncor2	10	3.017664214232023
Ncor2	11	3.7607850896525687
Ncor2	12	2.427458813105488
Irf5	1	4.893912157483809
Irf5	2	4.785166159679178
Irf5	3	3.6192083313664987
Irf5	4	4.728927947591683
Irf5	5	4.897018998904824
Irf5	6	4.383227558689608
Irf5	7	5.0872575405717395
Irf5	8	4.728740027898451
Irf5	9	4.043955672593563
Irf5	10	4.075813507745212
Irf5	11	4.917732639445241
Irf5	12	4.44657157238415
Ezh2	1	2.6576132837651345
Ezh2	2	1.9625307635323552
Ezh2	3	2.0719503263811236
Ezh2	4	2.658513226245777
Ezh2	5	3.1004005953372937
Ezh2	6	2.045313973632735
Ezh2	7	2.459686153406147
Ezh2	8	3.2395478053991638
Ezh2	9	2.1855803810148506
Ezh2	10	2.204469969067763
Ezh2	11	4.976311763737681
Ezh2	12	1.935438365344637
Bhlhe40	1	5.26653820747107
Bhlhe40	2	3.2894710852548745
Bhlhe40	3	4.410266713600602
Bhlhe40	4	3.556519372468001
Bhlhe40	5	5.619877301700296
Bhlhe40	6	3.9157455197188633
Bhlhe40	7	3.4396874066212555
Bhlhe40	8	2.5289114569410764
Bhlhe40	9	5.413543327995347
Bhlhe40	10	5.041329623916418
Bhlhe40	11	4.704594457391177
Bhlhe40	12	5.056034802771373
Pparg	1	3.491321428805125
Pparg	2	1.7505750587348068
Pparg	3	0.7071446236926441
Pparg	4	2.6651337457600435
Pparg	5	1.866213111862491
Pparg	6	1.1923632994920343
Pparg	7	2.176095270658238
Pparg	8	1.799840684078977
Pparg	9	1.3954646862734004
Pparg	10	0.13455345338934932
Pparg	11	3.276735860886342
Pparg	12	0.15644388470867138
Relb	1	3.4070753697115292
Relb	2	3.6357546546504262
Relb	3	2.8557116271697454
Relb	4	3.5346334343415218
Relb	5	4.11253635880727
Relb	6	3.264497201316037
Relb	7	3.626948038612412
Relb	8	3.4661527830766232
Relb	9	3.3621880803339264
Relb	10	3.4464717150333075
Relb	11	3.188009233290033
Relb	12	3.3941282607626992
Usf2	1	4.978548357019579
Usf2	2	4.4080730370256305
Usf2	3	4.459779465582631
Usf2	4	5.205129278058795
Usf2	5	4.568345414911093
Usf2	6	4.026718792159086
Usf2	7	4.684216170484178
Usf2	8	5.095461129502189
Usf2	9	4.172240617661754
Usf2	10	4.438867581245324
Usf2	11	5.151423013134277
Usf2	12	3.7209628309054117
Cebpa	1	4.838297274190252
Cebpa	2	3.6767167234747977
Cebpa	3	4.0220511018345135
Cebpa	4	4.941704799850693
Cebpa	5	3.9265093610437023
Cebpa	6	3.2876147609440247
Cebpa	7	4.347682548363751
Cebpa	8	5.052591589158202
Cebpa	9	3.4177538513169705
Cebpa	10	3.555064907814097
Cebpa	11	4.3878375542006065
Cebpa	12	1.885308963122347
Nr1h2	1	3.75769715086659
Nr1h2	2	3.574164031625017
Nr1h2	3	3.1032726521416083
Nr1h2	4	3.953336541442753
Nr1h2	5	3.5707194397199684
Nr1h2	6	3.1200789460199116
Nr1h2	7	3.7398665420496973
Nr1h2	8	4.14355822241471
Nr1h2	9	3.058871916699598
Nr1h2	10	3.2983770261727203
Nr1h2	11	3.9065940965686003
Nr1h2	12	3.29876412995866
Irf3	1	3.010812070055818
Irf3	2	3.1344948505513495
Irf3	3	2.1792825731228613
Irf3	4	3.4080110821800864
Irf3	5	3.1688933662597965
Irf3	6	2.38581281216386
Irf3	7	3.3310205694113777
Irf3	8	3.65077531894211
Irf3	9	1.866608715760178
Irf3	10	2.4682635609738646
Irf3	11	3.9215568423744047
Irf3	12	2.4422947578936056
Mapk3	1	5.168317330750826
Mapk3	2	4.2596149310765945
Mapk3	3	4.363916300423003
Mapk3	4	5.072307337514861
Mapk3	5	4.171394318556436
Mapk3	6	3.717467594888534
Mapk3	7	4.472463724822951
Mapk3	8	5.0798800872080685
Mapk3	9	4.135452986116935
Mapk3	10	4.682234706981212
Mapk3	11	5.001844991851434
Mapk3	12	4.104451483153947
Setd1a	1	2.6981103031320512
Setd1a	2	1.9938678329723578
Setd1a	3	2.0800109013904127
Setd1a	4	2.965037254619192
Setd1a	5	2.2630525813477935
Setd1a	6	1.6646334868588057
Setd1a	7	2.2688134225657612
Setd1a	8	2.8037646310008113
Setd1a	9	1.866608715760178
Setd1a	10	2.4559849107766802
Setd1a	11	2.8618002566357803
Setd1a	12	1.6222126501064007
Egr2	1	4.396455573703401
Egr2	2	3.0523246754597166
Egr2	3	3.7898172855193946
Egr2	4	2.7655024139470936
Egr2	5	3.681588903399342
Egr2	6	3.1098946148510507
Egr2	7	2.635363208127576
Egr2	8	1.67287142370583
Egr2	9	4.250684458045945
Egr2	10	4.14888286432237
Egr2	11	3.4574812013628025
Egr2	12	4.308466832278716
Smarcb1	1	3.7814846409797997
Smarcb1	2	3.481020120601042
Smarcb1	3	2.6330865854251457
Smarcb1	4	3.8619394040730555
Smarcb1	5	3.783492317882897
Smarcb1	6	2.9512255893325983
Smarcb1	7	3.646675612522315
Smarcb1	8	3.948305900245184
Smarcb1	9	2.756866670519809
Smarcb1	10	2.9521592059853137
Smarcb1	11	4.279713299615102
Smarcb1	12	3.019189556046922
Stat6	1	4.060916984050878
Stat6	2	3.8738224482686405
Stat6	3	3.3318484813186444
Stat6	4	4.302955703892286
Stat6	5	3.7492129228838036
Stat6	6	3.3295704255758394
Stat6	7	3.9963399186366884
Stat6	8	4.581351064854622
Stat6	9	3.3160296046915083
Stat6	10	3.731922278380176
Stat6	11	3.875979726323277
Stat6	12	3.4966963891294727
Stat2	1	2.801696980026479
Stat2	2	4.724708734254099
Stat2	3	2.127055785455885
Stat2	4	3.4266714674373744
Stat2	5	3.5523123214016863
Stat2	6	3.1098946148510507
Stat2	7	3.2719121417284223
Stat2	8	3.891054606926521
Stat2	9	2.3719171086495514
Stat2	10	2.832440389296606
Stat2	11	2.8618002566357803
Stat2	12	4.2900714959375374
Jund	1	6.26984189326934
Jund	2	5.98460651255442
Jund	3	6.252800746543521
Jund	4	5.933418176589704
Jund	5	6.519213284833321
Jund	6	5.994518295298643
Jund	7	6.139044159815264
Jund	8	6.1675558030168185
Jund	9	5.9036613273753975
Jund	10	6.28046984498967
Jund	11	6.371614922843067
Jund	12	5.9901364653809654
Junb	1	6.904151226532439
Junb	2	7.144452921903238
Junb	3	7.156024978728328
Junb	4	6.499129431477045
Junb	5	7.309211671455109
Junb	6	7.326846442575328
Junb	7	6.89065336070188
Junb	8	5.869430354102897
Junb	9	7.279685589713017
Junb	10	6.911025533654481
Junb	11	6.476163417906035
Junb	12	7.265146900560322
E2f4	1	3.2196488601186863
E2f4	2	3.1540241085013627
E2f4	3	2.2358102409109013
E2f4	4	3.4328150099049854
E2f4	5	3.1210370396620943
E2f4	6	2.728154714242394
E2f4	7	3.3271868674369767
E2f4	8	3.5728945214203476
E2f4	9	2.296266747309564
E2f4	10	2.873959696749433
E2f4	11	3.875979726323277
E2f4	12	2.579675034976203
Ctcf	1	3.764551511457908
Ctcf	2	3.4309788402876453
Ctcf	3	3.2227978723747985
Ctcf	4	4.071615600889179
Ctcf	5	3.981556255406489
Ctcf	6	3.304608837230918
Ctcf	7	3.806255288001928
Ctcf	8	4.251905011272315
Ctcf	9	3.192135938390677
Ctcf	10	3.571395587321166
Ctcf	11	5.001844991851434
Ctcf	12	3.0517378646570847
Irf8	1	4.740274013257787
Irf8	2	4.758314465578542
Irf8	3	4.351571087465541
Irf8	4	5.406221316214896
Irf8	5	4.251019412200233
Irf8	6	3.7062540478851336
Irf8	7	4.669273343556093
Irf8	8	5.568684420051383
Irf8	9	3.9090165208651273
Irf8	10	4.397190773858789
Irf8	11	4.369028322486306
Irf8	12	3.917596174816075
Irf9	1	3.3310070370476605
Irf9	2	4.169226366733055
Irf9	3	2.520807195348071
Irf9	4	3.8149964256585873
Irf9	5	3.9024918784436826
Irf9	6	3.3129987886947765
Irf9	7	3.9541518419172172
Irf9	8	3.9958456278168906
Irf9	9	2.7840385488439408
Irf9	10	3.045454741568428
Irf9	11	3.7252787584349893
Irf9	12	3.683365218488768
Elf1	1	4.2027350236401615
Elf1	2	4.122608526735761
Elf1	3	3.8324639556935116
Elf1	4	4.581117181152755
Elf1	5	4.324769290609514
Elf1	6	3.3645604189137255
Elf1	7	4.172628762301673
Elf1	8	4.772391528986584
Elf1	9	3.494393468671341
Elf1	10	4.063511510669575
Elf1	11	4.813793351479636
Elf1	12	3.527016272955788
Smarca4	1	4.268816830632424
Smarca4	2	3.6417101124577487
Smarca4	3	3.2702995240214943
Smarca4	4	4.27300734657297
Smarca4	5	3.796050080421434
Smarca4	6	3.40854371234327
Smarca4	7	3.935511772504371
Smarca4	8	4.43013396311607
Smarca4	9	3.397639681381208
Smarca4	10	3.637971165134859
Smarca4	11	4.718077756217672
Smarca4	12	3.4221562000683785
Fli1	1	4.157660647620882
Fli1	2	4.046356068155689
Fli1	3	3.922883596884543
Fli1	4	4.848799108604541
Fli1	5	3.7492129228838036
Fli1	6	3.7156073808405248
Fli1	7	4.275951265313544
Fli1	8	5.169920367062775
Fli1	9	3.606443866755068
Fli1	10	3.742215970221249
Fli1	11	4.62700004168041
Fli1	12	3.594380151028274
Kmt2a	1	3.491321428805125
Kmt2a	2	3.0523246754597166
Kmt2a	3	3.0769600606313667
Kmt2a	4	3.706972946442366
Kmt2a	5	3.5602426106187575
Kmt2a	6	2.733140447951223
Kmt2a	7	3.4734350852380618
Kmt2a	8	4.236382614269318
Kmt2a	9	3.0506927516577367
Kmt2a	10	3.3142132382729246
Kmt2a	11	3.9931859167781845
Kmt2a	12	2.976955368521884
Ikzf1	1	3.9395679886609565
Ikzf1	2	4.2723371946161635
Ikzf1	3	3.3015474622120857
Ikzf1	4	4.197530490373979
Ikzf1	5	4.549921516024305
Ikzf1	6	3.281885279746681
Ikzf1	7	4.315323857862522
Ikzf1	8	4.330851958338714
Ikzf1	9	3.083015520118172
Ikzf1	10	3.418555550897624
Ikzf1	11	4.3878375542006065
Ikzf1	12	3.465428388247922
Rel	1	3.984420290166275
Rel	2	4.129923481758449
Rel	3	3.9688509224019124
Rel	4	3.8738314208974156
Rel	5	5.41575395343256
Rel	6	4.35710309199269
Rel	7	4.106147192917474
Rel	8	3.790407355197673
Rel	9	4.851563985195355
Rel	10	4.2462690073292135
Rel	11	4.415404240482565
Rel	12	4.4623228719903345
Irf1	1	3.8956095298810953
Irf1	2	4.227082607551309
Irf1	3	4.325564247689291
Irf1	4	3.849904263446882
Irf1	5	3.3500470482036264
Irf1	6	3.9248492823829673
Irf1	7	3.7244952135770126
Irf1	8	3.7656685180207616
Irf1	9	4.30484768448611
Irf1	10	4.498296575237419
Irf1	11	3.3046442076048264
Irf1	12	4.593922085316722
Srebf1	1	3.3043083427235675
Srebf1	2	2.985938680988818
Srebf1	3	2.7000575704725605
Srebf1	4	3.3857911975255126
Srebf1	5	2.772727622060824
Srebf1	6	2.392826806425545
Srebf1	7	3.014017125497771
Srebf1	8	3.103536609160478
Srebf1	9	2.4193474191176243
Srebf1	10	2.9138236520855516
Srebf1	11	3.4574812013628025
Srebf1	12	2.412399444191887
Ncor1	1	4.720774800518614
Ncor1	2	4.34544830269718
Ncor1	3	4.115416649615696
Ncor1	4	5.004695181188597
Ncor1	5	4.701300353060564
Ncor1	6	4.012983684098448
Ncor1	7	4.686191782598259
Ncor1	8	5.1841693048938104
Ncor1	9	4.157416049795936
Ncor1	10	4.32743045876816
Ncor1	11	5.1728983745893835
Ncor1	12	4.1016535358040755
Trp53	1	3.473203858889759
Trp53	2	3.1826209880565934
Trp53	3	2.619136848077537
Trp53	4	3.6040786861277563
Trp53	5	3.6483946440603106
Trp53	6	2.832478719485188
Trp53	7	3.4499318304150495
Trp53	8	3.7572843417372708
Trp53	9	2.67061878317484
Trp53	10	3.010594208990265
Trp53	11	4.300261848202108
Trp53	12	2.471322223644654
Med1	1	3.5135163313514095
Med1	2	3.362725932717709
Med1	3	2.8142058353981243
Med1	4	3.6665918337746004
Med1	5	3.4400865567560586
Med1	6	2.9552164523725413
Med1	7	3.3648781424578087
Med1	8	3.8303254853840154
Med1	9	2.933179210422779
Med1	10	3.27141295880124
Med1	11	3.8443984368893847
Med1	12	2.9507312585476306
Stat5b	1	2.9961904515604756
Stat5b	2	2.88995755748901
Stat5b	3	2.4512832694879516
Stat5b	4	3.420489948425013
Stat5b	5	3.258238999122719
Stat5b	6	2.6821278976427934
Stat5b	7	3.401200235295044
Stat5b	8	3.5728945214203476
Stat5b	9	2.347330764360066
Stat5b	10	2.5159238495861636
Stat5b	11	3.5691197585276138
Stat5b	12	2.2478392260395523
Stat5a	1	2.9196925019448545
Stat5a	2	2.6329195973391255
Stat5a	3	1.9607830554533214
Stat5a	4	3.071596731893985
Stat5a	5	3.6556010445245946
Stat5a	6	2.2663326384315976
Stat5a	7	2.98739783531282
Stat5a	8	3.320923249207402
Stat5a	9	2.027398343736125
Stat5a	10	1.8896430875603214
Stat5a	11	3.1565935963798823
Stat5a	12	1.7768165660303772
Stat3	1	4.547804721570731
Stat3	2	4.704399909165321
Stat3	3	4.455310388463902
Stat3	4	4.962482385233466
Stat3	5	4.99133531123405
Stat3	6	4.583364554990166
Stat3	7	4.897952874246274
Stat3	8	4.983396649510354
Stat3	9	4.372783586543747
Stat3	10	4.523616659067305
Stat3	11	4.718077756217672
Stat3	12	4.418395314571207
Sumo2	1	5.536226380952574
Sumo2	2	5.133242559990587
Sumo2	3	4.474533769068921
Sumo2	4	5.676781371646225
Sumo2	5	5.651596642108789
Sumo2	6	4.795965015504191
Sumo2	7	5.480903206539558
Sumo2	8	5.844681031276364
Sumo2	9	4.599091147847728
Sumo2	10	4.856760209682597
Sumo2	11	6.324382742314555
Sumo2	12	4.58359328403408
Zmynd11	1	3.3923175826710317
Zmynd11	2	2.8249267247116765
Zmynd11	3	3.1428749210602613
Zmynd11	4	3.810808342197452
Zmynd11	5	3.279381554902341
Zmynd11	6	2.854744144269391
Zmynd11	7	3.3038707879307307
Zmynd11	8	4.18282888922883
Zmynd11	9	3.034130947395148
Zmynd11	10	3.404299681345735
Zmynd11	11	4.158464814249543
Zmynd11	12	3.2408347781124403
Irf4	1	2.358801118653181
Irf4	2	1.1834658032266103
Irf4	3	0.6072655918245611
Irf4	4	1.7801477615176864
Irf4	5	3.5362605436807795
Irf4	6	1.120169218203817
Irf4	7	2.2235285438852967
Irf4	8	2.946069929651237
Irf4	9	2.114861774544134
Irf4	10	0.35912613710126673
Irf4	11	3.188009233290033
Irf4	12	0.29169173649585123
Brd9	1	3.237163853698776
Brd9	2	2.9510163707432913
Brd9	3	2.738187879904688
Brd9	4	3.460003230496239
Brd9	5	3.1610746692364367
Brd9	6	2.4733679529605404
Brd9	7	3.1694092912711542
Brd9	8	3.955237231842988
Brd9	9	2.4497622095143194
Brd9	10	2.706081832750984
Brd9	11	4.193016970227014
Brd9	12	2.349786182942803
Fos	1	6.348644189635304
Fos	2	6.394356205279033
Fos	3	7.109487204295339
Fos	4	6.205941126679434
Fos	5	6.204481130247834
Fos	6	6.737763951741655
Fos	7	6.292985600795617
Fos	8	5.77328184925481
Fos	9	6.792116625602792
Fos	10	6.206028711253725
Fos	11	5.989163941877405
Fos	12	6.275812939519851
Batf	1	3.003527984536021
Batf	2	3.1044666820485487
Batf	3	2.055631599480563
Batf	4	3.4980143793258764
Batf	5	3.6483946440603106
Batf	6	3.301796470985937
Batf	7	3.7821777430269043
Batf	8	3.6875532956737147
Batf	9	2.7732582319533
Batf	10	2.121700457016019
Batf	11	3.4574812013628025
Batf	12	1.910687750969518
Rad21	1	4.00879283783093
Rad21	2	3.322692951958651
Rad21	3	3.434320896523242
Rad21	4	4.2583608466542655
Rad21	5	3.431139242919847
Rad21	6	2.935100934472192
Rad21	7	3.525168841064854
Rad21	8	4.635268022740895
Rad21	9	3.0382971843697826
Rad21	10	3.769158779275141
Rad21	11	5.538877596217164
Rad21	12	3.172270229826235
Myc	1	3.207799411517336
Myc	2	1.4812656624439273
Myc	3	2.34009757439083
Myc	4	2.452731162390845
Myc	5	2.5018755073822536
Myc	6	1.3429498631381482
Myc	7	2.2235285438852967
Myc	8	2.1056458570691
Myc	9	1.918891053269026
Myc	10	2.7251403380891523
Myc	11	3.24802622211483
Myc	12	0.6134141854100539
Maff	1	3.046457268209206
Maff	2	2.7408597570096545
Maff	3	3.4548318570536614
Maff	4	1.9005102734960477
Maff	5	3.753562662146426
Maff	6	3.6240276611907416
Maff	7	1.9600453465793262
Maff	8	0.8930143535991256
Maff	9	4.377152670868103
Maff	10	3.9996235624293077
Maff	11	1.8322245517233346
Maff	12	4.1641051003819385
Atf4	1	5.392167772416373
Atf4	2	4.598449645184868
Atf4	3	5.1217670594639815
Atf4	4	4.831557898016503
Atf4	5	4.772712998554923
Atf4	6	4.770356613319293
Atf4	7	4.804265912938905
Atf4	8	4.547547949361716
Atf4	9	5.15212874047277
Atf4	10	5.559412956308716
Atf4	11	5.046223555021444
Atf4	12	5.174907479620803
Ep300	1	4.068506458209135
Ep300	2	4.069848449118196
Ep300	3	3.93551702527799
Ep300	4	4.5762488408949
Ep300	5	4.2119991755466515
Ep300	6	3.646225114082375
Ep300	7	4.100845373359674
Ep300	8	4.53987840610517
Ep300	9	3.5945960916173574
Ep300	10	4.092785949129603
Ep300	11	4.58199263696903
Ep300	12	3.733187667966937
Vdr	1	2.6576132837651345
Vdr	2	1.4812656624439273
Vdr	3	1.4228280972480882
Vdr	4	1.157164488917979
Vdr	5	3.330361269788502
Vdr	6	2.0151829541248794
Vdr	7	1.462642475185061
Vdr	8	0
Vdr	9	2.799994203942448
Vdr	10	1.8221155489157266
Vdr	11	2.72418246180447
Vdr	12	3.1287551839742007
Kmt2d	1	3.152667504902634
Kmt2d	2	2.7837763877295827
Kmt2d	3	2.4345288385896486
Kmt2d	4	3.346512205584405
Kmt2d	5	3.057804427807258
Kmt2d	6	2.5715625260969284
Kmt2d	7	3.094728517118641
Kmt2d	8	3.6028150763709608
Kmt2d	9	2.6524392297397217
Kmt2d	10	2.789122274123878
Kmt2d	11	3.3046442076048264
Kmt2d	12	2.7664683135314063
Nr4a1	1	4.967327026529741
Nr4a1	2	5.275021745967701
Nr4a1	3	5.477917289247752
Nr4a1	4	4.3614995697485694
Nr4a1	5	5.577708757725709
Nr4a1	6	6.038165064039542
Nr4a1	7	5.132474811580267
Nr4a1	8	2.926939011220104
Nr4a1	9	6.141356770329654
Nr4a1	10	5.141373778389797
Nr4a1	11	4.451016132588908
Nr4a1	12	5.797152078781461
Socs1	1	2.141858854475721
Socs1	2	2.7261349213972026
Socs1	3	2.478598222861039
Socs1	4	1.2698133879667066
Socs1	5	2.0001054791224386
Socs1	6	1.4561229768137847
Socs1	7	1.3582311012419135
Socs1	8	0.5430452713901185
Socs1	9	2.313579434808718
Socs1	10	2.6363624766338565
Socs1	11	2.441959081494988
Socs1	12	2.456913811292598
Cebpd	1	3.6017027547177736
Cebpd	2	4.734710543929807
Cebpd	3	3.363485155544047
Cebpd	4	4.445021889311051
Cebpd	5	4.542061372809442
Cebpd	6	4.1545948270130495
Cebpd	7	5.0799623277056165
Cebpd	8	5.373281316588973
Cebpd	9	3.42342722142457
Cebpd	10	3.81462954175827
Cebpd	11	4.5972212919609206
Cebpd	12	3.7044270441705907
Bcl6	1	3.282423979240361
Bcl6	2	3.2638097245713
Bcl6	3	3.4091391746494453
Bcl6	4	3.4235854843207516
Bcl6	5	3.5443186396414657
Bcl6	6	3.02073212612536
Bcl6	7	3.2514065775416667
Bcl6	8	3.103536609160478
Bcl6	9	3.1446861280751794
Bcl6	10	3.4510495720981984
Bcl6	11	3.1565935963798823
Bcl6	12	3.143471600763246
Hes1	1	2.0701257903173484
Hes1	2	1.9301798248304751
Hes1	3	1.6687539849151314
Hes1	4	2.081540824396911
Hes1	5	0.554373784824166
Hes1	6	2.466898482686458
Hes1	7	3.0602159498522803
Hes1	8	1.2596937147230576
Hes1	9	2.7232547869879062
Hes1	10	1.7243414109290491
Hes1	11	2.817998721370431
Hes1	12	1.2641767640347443
Gabpa	1	3.189757737734083
Gabpa	2	2.374197876515239
Gabpa	3	2.6376935870818423
Gabpa	4	3.4540249633557476
Gabpa	5	2.7842353348544604
Gabpa	6	2.3352870657523632
Gabpa	7	3.08008302149247
Gabpa	8	3.622276054655279
Gabpa	9	2.5958292770549454
Gabpa	10	2.8492555340432304
Gabpa	11	3.778076417329074
Gabpa	12	2.485525978943141
Runx1	1	4.712867393579071
Runx1	2	4.522658266365336
Runx1	3	4.688028820133432
Runx1	4	4.8239679943269955
Runx1	5	5.147749434712328
Runx1	6	4.492584318346309
Runx1	7	4.737171965724667
Runx1	8	4.728740027898451
Runx1	9	4.797930899877314
Runx1	10	4.9877766365281335
Runx1	11	4.950109469158501
Runx1	12	4.7387557040889225
Phf10	1	3.2768772287743313
Phf10	2	3.041561896094567
Phf10	3	2.7464673991201423
Phf10	4	3.588475558886846
Phf10	5	3.1169436792622736
Phf10	6	2.4797958380788154
Phf10	7	3.456703602400912
Phf10	8	3.8687111364847393
Phf10	9	2.7457877653870533
Phf10	10	2.9818034779703435
Phf10	11	4.110455921649074
Phf10	12	2.3971098187501716
Brd4	1	4.357582390562607
Brd4	2	4.183143812438983
Brd4	3	3.811367945689984
Brd4	4	4.546530328840427
Brd4	5	4.377299968155561
Brd4	6	3.8784783329212713
Brd4	7	4.480981199556929
Brd4	8	4.696350945319099
Brd4	9	3.922845009005601
Brd4	10	4.214849072989298
Brd4	11	4.813793351479636
Brd4	12	3.9539752343057484
Brd2	1	5.011476059295095
Brd2	2	4.440647995853646
Brd2	3	4.752731426412711
Brd2	4	4.928753423895538
Brd2	5	4.454493732722308
Brd2	6	4.1003323722973795
Brd2	7	4.5811979499399005
Brd2	8	4.772391528986584
Brd2	9	4.553548583911355
Brd2	10	5.270055033125364
Brd2	11	4.906703150337593
Brd2	12	4.404003769709571
Nelfe	1	3.5522664859136515
Nelfe	2	3.2809902556846158
Nelfe	3	2.531086822446358
Nelfe	4	3.5290862792662465
Nelfe	5	3.0087527828998244
Nelfe	6	2.633879971611591
Nelfe	7	3.3038707879307307
Nelfe	8	3.660097396648062
Nelfe	9	2.4572235330968035
Nelfe	10	2.789122274123878
Nelfe	11	4.085558545670136
Nelfe	12	2.8284043510955486
Srf	1	3.3257240194486215
Srf	2	2.4933539274081697
Srf	3	2.7340222711788162
Srf	4	3.3761151415890627
Srf	5	3.210836483624303
Srf	6	2.3787492740820544
Srf	7	3.255541466630765
Srf	8	3.55243826312207
Srf	9	2.608689114872092
Srf	10	2.890096470683438
Srf	11	3.3046442076048264
Srf	12	2.471322223644654
Egr1	1	4.913589521215594
Egr1	2	4.787056827850347
Egr1	3	6.346044431342413
Egr1	4	4.756201326289323
Egr1	5	4.778180487569849
Egr1	6	4.356122288877655
Egr1	7	4.2396026147440065
Egr1	8	4.188315179070332
Egr1	9	5.7043593386616145
Egr1	10	6.3131035548267596
Egr1	11	4.406299520464571
Egr1	12	4.958662427443943
Hdac3	1	3.2768772287743313
Hdac3	2	2.7408597570096545
Hdac3	3	2.3213542065189867
Hdac3	4	3.4835651860217896
Hdac3	5	2.623194394646004
Hdac3	6	2.1663098781806753
Hdac3	7	2.6430058876038798
Hdac3	8	3.4433657467356613
Hdac3	9	2.1252758125161426
Hdac3	10	2.7345350890464823
Hdac3	11	3.707041359367258
Hdac3	12	2.3815827860982877
Nr3c1	1	4.029969627689103
Nr3c1	2	3.887847025338876
Nr3c1	3	3.8156229012891076
Nr3c1	4	4.4626717532890385
Nr3c1	5	3.641135934197883
Nr3c1	6	3.1368256775693055
Nr3c1	7	3.679614424729134
Nr3c1	8	5.16375097350124
Nr3c1	9	3.478457938822153
Nr3c1	10	4.169133613051376
Nr3c1	11	4.6770698913351945
Nr3c1	12	3.7728903716943605
Ppargc1b	1	2.593616153306901
Ppargc1b	2	1.1115632327731815
Ppargc1b	3	1.4682482710914095
Ppargc1b	4	2.0696424519848935
Ppargc1b	5	0.8313811599536443
Ppargc1b	6	0.7279997538079989
Ppargc1b	7	1.462642475185061
Ppargc1b	8	2.584834113602691
Ppargc1b	9	0.9062571358040947
Ppargc1b	10	0.6228077903610919
Ppargc1b	11	2.441959081494988
Ppargc1b	12	0.29169173649585123
Cxxc1	1	2.8454537743578534
Cxxc1	2	2.4933539274081697
Cxxc1	3	2.214985019830191
Cxxc1	4	3.110386991609131
Cxxc1	5	2.8559710720290545
Cxxc1	6	2.2975674386580365
Cxxc1	7	2.971079361399757
Cxxc1	8	3.2395478053991638
Cxxc1	9	2.0829526934259546
Cxxc1	10	2.625993586349477
Cxxc1	11	3.4335760043555084
Cxxc1	12	2.349786182942803
Rela	1	3.8209912437519598
Rela	2	3.7049809724116423
Rela	3	3.4649317022703885
Rela	4	4.1127902248062584
Rela	5	3.718223170800596
Rela	6	3.2961478984816863
Rela	7	3.818080095261531
Rela	8	4.404019750514178
Rela	9	3.227162709678679
Rela	10	3.8335013970846448
Rela	11	3.9508269819118707
Rela	12	3.3711261960536225
