## Supplementary Data 6 for "Transcriptional regulators predicted to drive macrophage dysregulation during impaired wound healing in diabetic mice"

gene	fdr.overall	pval.overall	z.overall	log.pval.overall	branch_name	peak_time	peak_time_group
Adnp	0	0	97.62635870692189	-48126.16602285673	backbone 12,6,9,3,4,1,11	133	Middle
Arid1a	0	0	125.8858264269892	-59121.42122151471	backbone 12,6,9,3,4,1,11	688	Middle
Atf3	0	0	47.04599046026053	-8186.261288579159	backbone 12,6,9,3,4,1,11	1	Early
Atf4	0	0	27.958526709607515	-2892.537981216957	backbone 12,6,9,3,4,1,11	911	Middle
Batf	0	0	140.2950776051964	-84290.35294590195	backbone 12,6,9,3,4,1,11	1	Early
Batf3	0	0	16.833615699222644	-857.6833747754919	backbone 12,6,9,3,4,1,11	1	Early
Bcl6	0	0	40.71876128669936	-6339.742463251304	backbone 12,6,9,3,4,1,11	166	Middle
Bhlhe40	0	0	76.67645035686601	-25872.94992970893	backbone 12,6,9,3,4,1,11	417	Middle
Brd2	0	0	18.318368386056356	-979.4349833320754	backbone 12,6,9,3,4,1,11	1000	Late
Brd3	2.1239922082129679e-293	1.941283201054863e-293	15.63655726889337	-669.3889129157997	backbone 12,6,9,3,4,1,11	1	Early
Brd4	5.47558691366242e-161	5.2400777990962935e-161	12.810344383600457	-364.45469344067476	backbone 12,6,9,3,4,1,11	1000	Late
Brd9	0	0	152.734398703272	-87112.85861933863	backbone 12,6,9,3,4,1,11	1	Early
Cebpa	0	0	90.36380985835433	-29496.53250777721	backbone 12,6,9,3,4,1,11	642	Middle
Cebpb	0	0	16.442301269431255	-964.210316885902	backbone 12,6,9,3,4,1,11	1000	Late
Cebpd	0	0	43.13251718886003	-6533.936891046761	backbone 12,6,9,3,4,1,11	1	Early
Creb1	0	0	155.75344812790917	-132606.93584887352	backbone 12,6,9,3,4,1,11	1000	Late
Ctcf	0	0	69.63386859870279	-20502.402703550066	backbone 12,6,9,3,4,1,11	303	Middle
Cxxc1	5.243982047544747e-242	4.849273721385465e-242	15.571255541790778	-551.0415933730028	backbone 12,6,9,3,4,1,11	1	Early
E2f4	0	0	221.57481081838898	-227190.54180622895	backbone 12,6,9,3,4,1,11	1000	Late
Egr1	0	0	65.30973713833285	-15669.434551051947	backbone 12,6,9,3,4,1,11	101	Middle
Egr2	0	0	17.706412791127192	-906.1046887203373	backbone 12,6,9,3,4,1,11	1000	Late
Elf1	0	0	161.96681488593447	-101031.80182157131	backbone 12,6,9,3,4,1,11	74	Middle
Elf4	0	0	18.079626231245573	-1087.5882436152576	backbone 12,6,9,3,4,1,11	1	Early
Ep300	0	0	47.99242194959344	-7812.756212640562	backbone 12,6,9,3,4,1,11	1000	Late
Ezh2	0	0	106.50030688171353	-42091.32319974245	backbone 12,6,9,3,4,1,11	1000	Late
Fli1	0	0	25.747387563483095	-2182.973575657607	backbone 12,6,9,3,4,1,11	1	Early
Fos	0	0	31.148091308341222	-3187.8020579841664	backbone 12,6,9,3,4,1,11	1000	Late
Fosl2	0	0	17.134873545916637	-788.4424350401932	backbone 12,6,9,3,4,1,11	1	Early
Gabpa	0	0	71.50762526156575	-19049.8326618214	backbone 12,6,9,3,4,1,11	1000	Late
Hcfc1	0	0	39.206205573262835	-5113.01558226583	backbone 12,6,9,3,4,1,11	945	Middle
Hdac3	0	0	51.02460423395876	-9534.717280232106	backbone 12,6,9,3,4,1,11	1000	Late
Hes1	0	0	135.85749324848337	-92395.01546225637	backbone 12,6,9,3,4,1,11	363	Middle
Ikzf1	0	0	149.4523477305003	-88019.41696094438	backbone 12,6,9,3,4,1,11	1	Early
Irf1	0	0	113.07495126306057	-48092.68231763557	backbone 12,6,9,3,4,1,11	790	Middle
Irf3	0	0	54.64755065726248	-18683.402702877167	backbone 12,6,9,3,4,1,11	1	Early
Irf4	4.769563254571343e-206	4.461849496211902e-206	13.325791577950262	-468.2352924631568	backbone 12,6,9,3,4,1,11	1000	Late
Irf5	4.392016442316469e-111	4.29756447581504e-111	9.838338164197332	-249.52407053856783	backbone 12,6,9,3,4,1,11	1000	Late
Irf8	0	0	41.163088100223575	-6096.537830908171	backbone 12,6,9,3,4,1,11	230	Middle
Irf9	0	0	42.23271165091452	-7439.216119015754	backbone 12,6,9,3,4,1,11	1	Early
Jun	0	0	19.121691038095804	-954.7644900981687	backbone 12,6,9,3,4,1,11	1	Early
Junb	0	0	51.14698963265357	-13914.140293503482	backbone 12,6,9,3,4,1,11	1000	Late
Jund	0	0	107.14306655619362	-54699.347534360786	backbone 12,6,9,3,4,1,11	936	Middle
Klf4	0	0	28.266830819881754	-2555.812258903337	backbone 12,6,9,3,4,1,11	1000	Late
Kmt2a	0	0	130.7958709058322	-64429.50186613149	backbone 12,6,9,3,4,1,11	72	Middle
Kmt2d	0	0	39.84008671559772	-9472.35382538934	backbone 12,6,9,3,4,1,11	1	Early
Mafb	0	0	74.83916509777583	-20186.06140847724	backbone 12,6,9,3,4,1,11	547	Middle
Maff	0	0	217.91609217997245	-180378.21940061808	backbone 12,6,9,3,4,1,11	650	Middle
Mapk3	0	0	52.0724371109181	-9537.820760505776	backbone 12,6,9,3,4,1,11	490	Middle
Med1	0	0	74.80433686161439	-20382.99543827927	backbone 12,6,9,3,4,1,11	875	Middle
Myc	0	0	134.74987686536556	-72058.93278111794	backbone 12,6,9,3,4,1,11	941	Middle
Ncor1	0	0	86.69112602837873	-37644.764259429874	backbone 12,6,9,3,4,1,11	1	Early
Ncor2	0	0	27.311796947607768	-3166.461290218811	backbone 12,6,9,3,4,1,11	1	Early
Nelfa	0	0	122.6587860715012	-66126.80480962092	backbone 12,6,9,3,4,1,11	557	Middle
Nelfe	0	0	56.654048781530115	-21639.848782863086	backbone 12,6,9,3,4,1,11	924	Middle
Nfatc2	0	0	21.227464625560504	-1404.3527485532682	backbone 12,6,9,3,4,1,11	440	Middle
Nfe2l2	0	0	41.451029576409965	-6189.883159074348	backbone 12,6,9,3,4,1,11	1	Early
Nfkb1	0	0	101.83773528105515	-37940.22253360877	backbone 12,6,9,3,4,1,11	351	Middle
Nr1h2	0	0	76.95957950821968	-23254.839779542304	backbone 12,6,9,3,4,1,11	643	Middle
Nr1h3	0	0	127.34198263007839	-60598.30655474076	backbone 12,6,9,3,4,1,11	905	Middle
Nr3c1	0	0	117.25606469537044	-59562.60663186534	backbone 12,6,9,3,4,1,11	703	Middle
Nr4a1	1.148209506814244e-12	1.148209506814244e-12	4.737961631081911	-22.897797506165723	backbone 12,6,9,3,4,1,11	1	Early
Ogt	0	0	50.742554833947224	-8609.982227001641	backbone 12,6,9,3,4,1,11	200	Middle
Phf10	0	0	32.43147322938952	-4073.515432495724	backbone 12,6,9,3,4,1,11	1	Early
Pparg	0	0	60.3384343115861	-15845.551855047768	backbone 12,6,9,3,4,1,11	1	Early
Ppargc1b	0	0	65.53542636297479	-19420.531785370626	backbone 12,6,9,3,4,1,11	1	Early
Rad21	0	0	167.79142305889428	-114709.4637310682	backbone 12,6,9,3,4,1,11	1	Early
Rel	1.027098477972453e-36	1.0160544083168352e-36	6.897510027330719	-78.2720807212577	backbone 12,6,9,3,4,1,11	1000	Late
Rela	2.535474825172991e-119	2.4536853146835395e-119	10.0855365545174	-268.5048648206086	backbone 12,6,9,3,4,1,11	1	Early
Relb	0	0	18.453245167124518	-928.7565137651095	backbone 12,6,9,3,4,1,11	728	Middle
Runx1	0	0	70.59569022112407	-17423.64932807034	backbone 12,6,9,3,4,1,11	1	Early
Runx3	0	0	102.46094593720596	-41168.31276872183	backbone 12,6,9,3,4,1,11	1	Early
Rxra	0	0	77.682064682564	-21706.520358879527	backbone 12,6,9,3,4,1,11	576	Middle
Setd1a	0	0	129.48325704553858	-83468.5282984483	backbone 12,6,9,3,4,1,11	1	Early
Smarca4	0	0	31.54145662906083	-4600.859816771265	backbone 12,6,9,3,4,1,11	1	Early
Smarcb1	0	0	43.708133466178154	-8349.334660727942	backbone 12,6,9,3,4,1,11	1000	Late
Smc1a	0	0	119.1668241898552	-56427.62592971485	backbone 12,6,9,3,4,1,11	921	Middle
Socs1	0	0	49.29578770015017	-8453.665590388853	backbone 12,6,9,3,4,1,11	723	Middle
Spi1	0	0	96.91089821164913	-41995.0301880538	backbone 12,6,9,3,4,1,11	670	Middle
Srebf1	0	0	63.85477318986137	-20092.613174752667	backbone 12,6,9,3,4,1,11	1	Early
Srf	0	0	24.125131982762856	-2378.189447564937	backbone 12,6,9,3,4,1,11	304	Middle
Stat1	0	0	77.47913440520007	-22935.70939642185	backbone 12,6,9,3,4,1,11	1	Early
Stat2	0	0	50.70020456291973	-8419.299585381832	backbone 12,6,9,3,4,1,11	1	Early
Stat3	0	0	143.59079687228513	-90405.08687301243	backbone 12,6,9,3,4,1,11	52	Middle
Stat5a	0	0	55.54201405226272	-18991.432438074255	backbone 12,6,9,3,4,1,11	1	Early
Stat5b	0	0	57.12100809933839	-11307.561090281046	backbone 12,6,9,3,4,1,11	226	Middle
Stat6	0	0	18.76362086510963	-1069.0550931806615	backbone 12,6,9,3,4,1,11	84	Middle
Sumo2	0	0	77.74987915539278	-21630.834891591378	backbone 12,6,9,3,4,1,11	1	Early
Trim33	0	0	33.13021621686767	-4178.295208321714	backbone 12,6,9,3,4,1,11	1	Early
Trp53	1.5475638545487706e-173	1.4643614967773313e-173	12.48204599859087	-393.3606315928952	backbone 12,6,9,3,4,1,11	1000	Late
Usf2	0	0	54.168435728650714	-14497.482997957482	backbone 12,6,9,3,4,1,11	543	Middle
Vdr	0	0	35.918897085375264	-6293.956147599486	backbone 12,6,9,3,4,1,11	416	Middle
Zbtb46	0	0	82.57307661377683	-24906.44624427527	backbone 12,6,9,3,4,1,11	263	Middle
Zmynd11	0	0	103.69424139465194	-52510.13174494277	backbone 12,6,9,3,4,1,11	546	Middle
Adnp	4.685603014610552e-108	1.6122504996509428e-108	11.583988450827809	-243.59638882855145	branch: 12,6,2	1	Early
Arid1a	0	0	17.096955702586552	-995.2742065900925	branch: 12,6,2	482	Middle
Atf3	1.7528017696337076e-202	4.523359405506342e-203	13.310465324337596	-461.31034874271194	branch: 12,6,2	1	Early
Atf4	4.947417643596288e-5	3.1918823507072824e-5	3.960589377976934	-5.790873543450594	branch: 12,6,2	184	Middle
Batf	0	0	16.486243097925836	-746.0926611711293	branch: 12,6,2	47	Middle
Batf3	0.7146463149141423	0.6992775769589995	-0.6183030567711231	-2.3418567300914564e-45	branch: 12,6,2	494	Middle
Bcl6	0.00631158679944412	0.0041398580082375415	3.4815600194145913	-1.1403816960900568	branch: 12,6,2	359	Middle
Bhlhe40	2.694706996337682e-6	1.709545298751863e-6	3.7282523740476083	-9.124997144614655	branch: 12,6,2	265	Middle
Brd2	5.830642522658793e-57	2.5078032355521687e-57	7.592069585232677	-125.79261656448917	branch: 12,6,2	698	Middle
Brd3	0	0	13.982944464806016	-1165.1803481430193	branch: 12,6,2	1	Early
Brd4	0.22371564074800698	0.2020657400304579	0.7471503055573991	-7.82219189515977e-23	branch: 12,6,2	698	Middle
Brd9	0	0	21.662972202986044	-1891.916033413671	branch: 12,6,2	180	Middle
Cebpa	0	0	17.632829479682123	-755.4005793644811	branch: 12,6,2	603	Middle
Cebpb	0.023608068638638183	0.01700796342783611	2.8516872007182648	-1.0872016750573065e-17	branch: 12,6,2	273	Middle
Cebpd	0	0	19.202972427301713	-1116.1374862105845	branch: 12,6,2	698	Middle
Creb1	2.7856442462701366e-191	7.488290984597141e-192	12.423032665898308	-435.47782707032593	branch: 12,6,2	657	Middle
Ctcf	1.9971814307373935e-27	1.0737534573856955e-27	6.38612566377949	-57.505507537312674	branch: 12,6,2	200	Middle
Cxxc1	0.008706059786471716	0.005804039857647811	2.957927014704468	-0.985440234331125	branch: 12,6,2	1	Early
E2f4	0.8576318680829929	0.8576318680829929	-1.0613082903122428	-4.204188494970793e-29	branch: 12,6,2	1	Early
Egr1	3.808870304755138e-40	1.8020461656906028e-40	7.780430918580693	-86.90931075583498	branch: 12,6,2	155	Middle
Egr2	1.9274770876337107e-155	5.803156822983214e-156	12.283189801687861	-352.9388611317471	branch: 12,6,2	518	Middle
Elf1	1.620983554954515e-125	5.40327851651505e-126	12.5038964375854	-283.8335456292339	branch: 12,6,2	172	Middle
Elf4	4.894554613504894e-185	1.3683701070013682e-185	13.002924324521834	-421.05945168924734	branch: 12,6,2	23	Middle
Ep300	0	0	31.29175191318216	-3170.1872206938306	branch: 12,6,2	511	Middle
Ezh2	0.032177427343326265	0.023976250358087058	2.9173684751253255	-6.80964649991337e-4	branch: 12,6,2	443	Middle
Fli1	0	0	19.850471826562814	-1241.3172743189575	branch: 12,6,2	67	Middle
Fos	1.201312074633709e-84	4.9085869716216067e-85	9.190637762572676	-189.53107693980184	branch: 12,6,2	437	Middle
Fosl2	0.32910465140972617	0.3043333335616823	0.43034691238287937	-9.420778152104306e-20	branch: 12,6,2	698	Middle
Gabpa	0.06718127588609205	0.0556232069164418	1.8652144806490178	-2.346081433264249e-8	branch: 12,6,2	352	Middle
Hcfc1	0.6007628845206983	0.5749236206703456	-0.3076185066977337	-2.8550901948279506e-15	branch: 12,6,2	1	Early
Hdac3	0	0	16.66534965383259	-906.7166338217532	branch: 12,6,2	463	Middle
Hes1	2.2096472301352137e-43	1.0216648483420881e-43	7.983388220164107	-94.38455531180045	branch: 12,6,2	114	Middle
Ikzf1	5.394937900439122e-108	1.9143328033816237e-108	12.346208323533535	-243.4246507009884	branch: 12,6,2	1	Early
Irf1	0.06676622691751859	0.05456164780356358	1.9432884550789986	-0.0018808542017164699	branch: 12,6,2	1	Early
Irf3	0.04324004829648124	0.03440605993483453	2.482762014584912	-3.555760911048351e-5	branch: 12,6,2	1	Early
Irf4	0.24257927889440103	0.22171224415079663	0.5768258777689401	-2.962510645411643e-30	branch: 12,6,2	1	Early
Irf5	6.233053430799329e-18	3.4851481548555386e-18	6.5045693192613	-35.59285093244219	branch: 12,6,2	1	Early
Irf8	0.025799511458020397	0.018864158915541794	2.7719581891801615	-0.04126192276537103	branch: 12,6,2	698	Middle
Irf9	0	0	16.88931903950944	-769.2189610017332	branch: 12,6,2	698	Middle
Jun	0.12430090715547894	0.10959864931988467	1.3936173821568703	-3.757258670647809e-12	branch: 12,6,2	1	Early
Junb	3.8873156229898065e-281	9.613791325673714e-282	15.855200673964747	-642.460627374352	branch: 12,6,2	698	Middle
Jund	0	0	16.950519306194874	-741.6465982723693	branch: 12,6,2	1	Early
Klf4	0.032177427343326265	0.02421956896809504	2.9089133403772984	-4.0867724536892866e-4	branch: 12,6,2	213	Middle
Kmt2a	1.2197335659262249e-9	7.475786371805895e-10	5.2363160296735405	-16.409438735007225	branch: 12,6,2	190	Middle
Kmt2d	1.2011628741787335e-44	5.4246065285491185e-45	7.019211423512797	-97.84623367938158	branch: 12,6,2	547	Middle
Mafb	1.4039729606955446e-26	7.699206558652986e-27	6.163557477369356	-55.52359636446766	branch: 12,6,2	146	Middle
Maff	0.05111427777881467	0.04122119175710861	1.5446551833731692	-2.4706804517257414e-18	branch: 12,6,2	653	Middle
Mapk3	0.0149054463534841	0.010578058702472587	3.2232537258968215	-0.0018324523287424302	branch: 12,6,2	280	Middle
Med1	5.172122293578424e-106	1.8908834191577033e-106	10.041355588528285	-238.831805533971	branch: 12,6,2	698	Middle
Myc	2.7224912829891044e-11	1.610075489939793e-11	5.64276006083689	-20.246986123257194	branch: 12,6,2	517	Middle
Ncor1	3.9550634164811404e-155	1.2332993449242267e-155	12.059922827437587	-352.0858262556562	branch: 12,6,2	1	Early
Ncor2	0.13120108899594288	0.1170934450178845	1.3096264648395026	-2.9135305898251814e-7	branch: 12,6,2	1	Early
Nelfa	0.06796999793730507	0.057007095044191346	2.1433922396179677	-3.4474042307527785e-11	branch: 12,6,2	698	Middle
Nelfe	0	0	21.269329636789177	-1839.1897477444713	branch: 12,6,2	150	Middle
Nfatc2	0.5251564888906245	0.49692226905779524	-0.08957416124793095	-8.367949470612326e-22	branch: 12,6,2	1	Early
Nfe2l2	0	0	24.691151191754106	-1818.2737974177114	branch: 12,6,2	72	Middle
Nfkb1	2.9195437203573465e-51	1.2871106724156044e-51	7.855671228539787	-112.58780198782456	branch: 12,6,2	1	Early
Nr1h2	1.2689571903314065e-39	6.140115437087451e-40	7.425957611337007	-85.68338999096285	branch: 12,6,2	698	Middle
Nr1h3	5.11328125416866e-91	2.0343161978950583e-91	9.897997464916912	-204.2199135347335	branch: 12,6,2	241	Middle
Nr3c1	0.03498695179957054	0.026710468578166755	2.715026222869775	-0.020815414184165035	branch: 12,6,2	614	Middle
Nr4a1	4.072068412407769e-152	1.3135704556154094e-152	11.803633363350333	-345.11501732715163	branch: 12,6,2	1	Early
Ogt	1.1366461739200537e-33	5.6221208602497276e-34	7.569683380478398	-71.9560140063423	branch: 12,6,2	100	Middle
Phf10	1.4880624017658551e-9	9.280389172303183e-10	6.7586800679227785	-16.192777261362973	branch: 12,6,2	1	Early
Pparg	4.6629404315827854e-15	2.7075137989835525e-15	5.479048330778061	-28.937592554072065	branch: 12,6,2	1	Early
Ppargc1b	0	0	54.12758554072033	-11316.30351224806	branch: 12,6,2	1	Early
Rad21	0	0	18.78363315983433	-957.1731742765123	branch: 12,6,2	63	Middle
Rel	0.8162383880572562	0.8074616311964254	-0.9542619779800173	-2.2964300739350663e-20	branch: 12,6,2	1	Early
Rela	1.0597456856134894e-93	4.10224136366512e-94	11.241122273153731	-210.42629505704912	branch: 12,6,2	141	Middle
Relb	0.07736122916953463	0.06654729390927709	1.4513474268384678	-1.305272033131816e-27	branch: 12,6,2	1	Early
Runx1	9.32500673174303e-101	3.509411135602216e-101	10.406679379803622	-226.70047595616745	branch: 12,6,2	1	Early
Runx3	0	0	17.338027045648868	-779.5503494296911	branch: 12,6,2	79	Middle
Rxra	0.039448600278297254	0.03096503032597526	1.9750950566625585	-4.8185298479897184e-8	branch: 12,6,2	133	Middle
Setd1a	0	0	27.50710959929599	-2318.942547665879	branch: 12,6,2	43	Middle
Smarca4	7.729581790162301e-62	3.2414375249067713e-62	8.434860907634036	-136.9790887205585	branch: 12,6,2	222	Middle
Smarcb1	0.6588565236840067	0.6376030874361355	-0.4891036547842266	-2.4201785540022646e-48	branch: 12,6,2	698	Middle
Smc1a	3.8300170261564115e-10	2.3062468114490217e-10	5.526229897885097	-17.730983496895558	branch: 12,6,2	698	Middle
Socs1	3.889953152365216e-30	2.049545209310705e-30	6.961848668213256	-63.754764684444254	branch: 12,6,2	556	Middle
Spi1	0	0	21.25609228642899	-1140.0314531958181	branch: 12,6,2	436	Middle
Srebf1	0	0	39.03097475974954	-5188.531435974982	branch: 12,6,2	1	Early
Srf	0.009331569208122075	0.006321385592598825	4.4871096694685395	-0.4586509911833951	branch: 12,6,2	446	Middle
Stat1	0.07005622199845198	0.059510124063201136	1.653668833370454	-6.194153209833569e-26	branch: 12,6,2	23	Middle
Stat2	0	0	30.485980549377384	-4408.645979349668	branch: 12,6,2	698	Middle
Stat3	1.4715684165951239e-176	4.272295403018101e-177	12.32834824878015	-401.54295237237466	branch: 12,6,2	191	Middle
Stat5a	3.603954541540885e-30	1.860105569827554e-30	6.311589387376812	-63.92135712647208	branch: 12,6,2	1	Early
Stat5b	0.34933279682851415	0.32679519703312615	0.44833262568285687	-8.3795110359409e-12	branch: 12,6,2	1	Early
Stat6	1.1720027578013774e-17	6.67915550144871e-18	6.108831070787958	-34.94236993028723	branch: 12,6,2	191	Middle
Sumo2	0	0	27.74466075042162	-2538.2307371207144	branch: 12,6,2	125	Middle
Trim33	0	0	16.264055824238298	-762.0900337592113	branch: 12,6,2	11	Middle
Trp53	0.03777717351300938	0.029246844010071778	2.3466170444828345	-0.004308774889375296	branch: 12,6,2	78	Middle
Usf2	0.014108674888321088	0.009860901803665277	3.396172480125603	-0.018709085279016397	branch: 12,6,2	698	Middle
Vdr	0.00934799205979737	0.006433026793839051	3.0575806388199487	-0.8646707812860498	branch: 12,6,2	194	Middle
Zbtb46	0.08876095285188892	0.07730792667745165	1.5176550621652545	-1.0533752892116999e-5	branch: 12,6,2	482	Middle
Zmynd11	2.1978386958636843e-33	1.110735685006378e-33	8.067540887972708	-71.27511530774734	branch: 12,6,2	698	Middle
Adnp	0	0	82.91344991716934	-54853.34419983645	branch: 12,6,7,5	1	Early
Arid1a	0	0	44.07828511527589	-9695.10784674909	branch: 12,6,7,5	318	Middle
Atf3	0	0	75.39539376312156	-20596.391995759943	branch: 12,6,7,5	1	Early
Atf4	0	0	71.52551474562176	-18175.765839869313	branch: 12,6,7,5	1	Early
Batf	0	0	42.77317196757013	-8128.751637583353	branch: 12,6,7,5	1	Early
Batf3	0	0	18.546176292635838	-1011.8100087533523	branch: 12,6,7,5	203	Middle
Bcl6	0	0	19.45328027816803	-1118.9026020593114	branch: 12,6,7,5	222	Middle
Bhlhe40	0	0	38.62876671007932	-5257.671215529292	branch: 12,6,7,5	159	Middle
Brd2	0	0	26.306662042286483	-2029.8584280149184	branch: 12,6,7,5	496	Middle
Brd3	0	0	66.03573038188348	-15647.692633472981	branch: 12,6,7,5	1	Early
Brd4	0	0	66.83236563603074	-15911.496610366778	branch: 12,6,7,5	929	Middle
Brd9	0	0	96.23883603247629	-34076.04287195927	branch: 12,6,7,5	1	Early
Cebpa	0	0	68.02953091535466	-18585.924550404638	branch: 12,6,7,5	366	Middle
Cebpb	0	0	28.83834067888327	-4369.944780858268	branch: 12,6,7,5	246	Middle
Cebpd	0	0	22.731118488895106	-1646.8024653153316	branch: 12,6,7,5	1	Early
Creb1	0	0	40.27597842165284	-5529.059054461704	branch: 12,6,7,5	770	Middle
Ctcf	0	0	57.30945682125512	-11833.289522263409	branch: 12,6,7,5	1	Early
Cxxc1	0	0	46.69846295147909	-7472.351939814928	branch: 12,6,7,5	1	Early
E2f4	3.185304751661969e-174	2.8770494531140366e-174	12.643463713302307	-394.9878707871233	branch: 12,6,7,5	627	Middle
Egr1	0	0	69.99868731015128	-17470.52338120101	branch: 12,6,7,5	1	Early
Egr2	3.5393613037923592e-267	3.1207271710857364e-267	14.355908949748834	-609.0469836011013	branch: 12,6,7,5	415	Middle
Elf1	0	0	192.36723156747226	-138700.33404781544	branch: 12,6,7,5	1	Early
Elf4	0	0	67.81440879399223	-17611.1967107066	branch: 12,6,7,5	1000	Late
Ep300	0	0	44.898925541827495	-9650.87671401091	branch: 12,6,7,5	787	Middle
Ezh2	0	0	24.299476154707925	-1762.9131667782403	branch: 12,6,7,5	391	Middle
Fli1	0	0	137.6911309936886	-106963.66856025206	branch: 12,6,7,5	1	Early
Fos	0	0	20.383352892596072	-1501.4236729962981	branch: 12,6,7,5	268	Middle
Fosl2	0	0	92.14992801950453	-52680.039073367094	branch: 12,6,7,5	1	Early
Gabpa	4.447709432321557e-4	4.447709432321557e-4	3.059396062618629	-3.179225449917807	branch: 12,6,7,5	1000	Late
Hcfc1	4.7473453481268166e-172	4.338971554739563e-172	13.272259917142925	-389.97182845791104	branch: 12,6,7,5	218	Middle
Hdac3	0	0	99.23511546409665	-41491.32839425138	branch: 12,6,7,5	872	Middle
Hes1	0	0	37.152557931647934	-4654.39443217676	branch: 12,6,7,5	1	Early
Ikzf1	0	0	140.07871747243462	-80982.38933976307	branch: 12,6,7,5	1	Early
Irf1	0	0	23.208427910844218	-1592.6605972884295	branch: 12,6,7,5	1	Early
Irf3	0	0	26.42417643470984	-3250.9347158736336	branch: 12,6,7,5	1000	Late
Irf4	3.965920883311242e-71	3.752699330445046e-71	8.960860895437913	-157.55709705880346	branch: 12,6,7,5	652	Middle
Irf5	0	0	233.68239343478513	-207397.57848890702	branch: 12,6,7,5	950	Middle
Irf8	0	0	211.73488570574457	-170269.08095102114	branch: 12,6,7,5	1000	Late
Irf9	0	0	92.49945245487109	-48283.560245709625	branch: 12,6,7,5	1	Early
Jun	0	0	72.12588593260804	-26310.155368832377	branch: 12,6,7,5	1	Early
Junb	0	0	46.74456795364212	-7688.828435938052	branch: 12,6,7,5	926	Middle
Jund	0	0	50.92201548300457	-10040.22941758791	branch: 12,6,7,5	1	Early
Klf4	0	0	100.0008811192549	-36860.17612671951	branch: 12,6,7,5	536	Middle
Kmt2a	0	0	130.47922143209342	-87034.75060189702	branch: 12,6,7,5	1	Early
Kmt2d	0	0	118.41316122422631	-51711.754554135696	branch: 12,6,7,5	263	Middle
Mafb	0	0	39.49790528666125	-6275.657149819601	branch: 12,6,7,5	1	Early
Maff	1.3028295746333248e-13	1.27481173431863e-13	5.646780076494725	-25.086302902863853	branch: 12,6,7,5	1	Early
Mapk3	0	0	20.118082652386736	-1177.6188655361873	branch: 12,6,7,5	232	Middle
Med1	0	0	36.78948000056708	-5715.45182684247	branch: 12,6,7,5	492	Middle
Myc	0	0	16.90679379349835	-771.8909161474338	branch: 12,6,7,5	355	Middle
Ncor1	0	0	106.42200282864525	-44238.16584688553	branch: 12,6,7,5	1000	Late
Ncor2	0	0	40.10549972379725	-10077.539936539955	branch: 12,6,7,5	1	Early
Nelfa	0	0	26.958109863536077	-2631.1437460488623	branch: 12,6,7,5	261	Middle
Nelfe	0	0	48.05461704234677	-8012.14226120188	branch: 12,6,7,5	1	Early
Nfatc2	2.7170333063013616e-123	2.5125254230313668e-123	12.806507335578887	-277.69150786032606	branch: 12,6,7,5	1000	Late
Nfe2l2	0	0	75.94634460521215	-29004.54675971469	branch: 12,6,7,5	1	Early
Nfkb1	0	0	32.21588656481049	-3420.6206950090454	branch: 12,6,7,5	1	Early
Nr1h2	0	0	51.58372392121701	-12347.95833211812	branch: 12,6,7,5	1	Early
Nr1h3	0	0	44.484243347588965	-6846.985669375925	branch: 12,6,7,5	170	Middle
Nr3c1	0	0	20.847984255303952	-1871.0525870175416	branch: 12,6,7,5	511	Middle
Nr4a1	0	0	58.106081225141494	-12440.97381506922	branch: 12,6,7,5	1	Early
Ogt	0	0	44.90978971517471	-9063.351480293855	branch: 12,6,7,5	1	Early
Phf10	0	0	23.16101078591016	-1592.8151397402373	branch: 12,6,7,5	1	Early
Pparg	0	0	112.53171998263018	-71987.52427972424	branch: 12,6,7,5	1	Early
Ppargc1b	0	0	160.64095420358535	-96749.3451227903	branch: 12,6,7,5	1	Early
Rad21	0	0	129.64546529141606	-70509.84630317509	branch: 12,6,7,5	1	Early
Rel	0	0	93.61431115062038	-33632.58685208255	branch: 12,6,7,5	872	Middle
Rela	0	0	38.313836304903894	-5744.65338182407	branch: 12,6,7,5	1	Early
Relb	1.3682169687626217e-22	1.3240809375122144e-22	6.462807432004409	-45.77098327953806	branch: 12,6,7,5	1	Early
Runx1	0	0	40.60959005035893	-7544.009091577458	branch: 12,6,7,5	1	Early
Runx3	0	0	22.629507822540265	-1584.622619567305	branch: 12,6,7,5	1	Early
Rxra	0	0	69.22340161867538	-23781.640218481305	branch: 12,6,7,5	1	Early
Setd1a	0	0	78.11511041795451	-32948.358232782884	branch: 12,6,7,5	1	Early
Smarca4	3.0419758603368607e-266	2.7148816818060157e-266	15.893101605885851	-606.883716177437	branch: 12,6,7,5	140	Middle
Smarcb1	0	0	61.334470660127636	-15246.75670587267	branch: 12,6,7,5	352	Middle
Smc1a	0	0	85.55228890351586	-27463.234928618644	branch: 12,6,7,5	1000	Late
Socs1	4.966422439648882e-29	4.7528128723521557e-29	6.271516448795535	-60.66412154348274	branch: 12,6,7,5	284	Middle
Spi1	0	0	99.05183267791095	-48891.81494461242	branch: 12,6,7,5	358	Middle
Srebf1	0	0	125.99328252200115	-86743.62416031575	branch: 12,6,7,5	1	Early
Srf	5.373023752653177e-83	5.026377058933618e-83	9.507393235825678	-184.89499161169488	branch: 12,6,7,5	286	Middle
Stat1	0	0	64.71406778072772	-21667.88639632119	branch: 12,6,7,5	1	Early
Stat2	0	0	121.57644972103066	-54492.202110668375	branch: 12,6,7,5	1	Early
Stat3	0	0	58.402560139770664	-12060.205606528898	branch: 12,6,7,5	1000	Late
Stat5a	0	0	27.930141910091454	-2324.347239777917	branch: 12,6,7,5	1	Early
Stat5b	0	0	337.4046102438796	-577718.649553467	branch: 12,6,7,5	924	Middle
Stat6	0	0	126.98964108801613	-59429.56481303523	branch: 12,6,7,5	81	Middle
Sumo2	0	0	57.51400802651194	-15153.429515010066	branch: 12,6,7,5	1	Early
Trim33	0	0	28.024797503514485	-2414.096226745005	branch: 12,6,7,5	1	Early
Trp53	5.67170949509328e-9	5.610723371490126e-9	6.454417308369924	-14.393415996511557	branch: 12,6,7,5	1000	Late
Usf2	0	0	17.448815918150913	-1118.8915409782944	branch: 12,6,7,5	1	Early
Vdr	0	0	85.00835855886244	-33165.000928710695	branch: 12,6,7,5	90	Middle
Zbtb46	0	0	152.0607093015028	-101160.22928143677	branch: 12,6,7,5	930	Middle
Zmynd11	0	0	44.441973808898226	-6870.657354630735	branch: 12,6,7,5	300	Middle
Adnp	0	0	68.46172973971636	-20522.94965647783	branch: 12,6,9,3,4,8	156	Middle
Arid1a	0	0	80.86308623174803	-23141.900343161913	branch: 12,6,9,3,4,8	783	Middle
Atf3	0	0	63.45226635072046	-15735.020613521645	branch: 12,6,9,3,4,8	1	Early
Atf4	0	0	43.79735431445264	-6091.985183535212	branch: 12,6,9,3,4,8	299	Middle
Batf	0	0	147.9485051817621	-102699.72847290988	branch: 12,6,9,3,4,8	365	Middle
Batf3	0	0	16.960097910815886	-1559.2725491274125	branch: 12,6,9,3,4,8	1	Early
Bcl6	0	0	46.94504843160207	-7433.705349190618	branch: 12,6,9,3,4,8	1000	Late
Bhlhe40	0	0	108.05646404122488	-43189.398276923435	branch: 12,6,9,3,4,8	472	Middle
Brd2	0	0	37.72805558541082	-4692.282683220021	branch: 12,6,9,3,4,8	1000	Late
Brd3	1.1319780901264162e-294	9.737445936571322e-295	15.057255318595052	-672.3817590786908	branch: 12,6,9,3,4,8	1	Early
Brd4	0	0	29.420657224254796	-2810.739422292517	branch: 12,6,9,3,4,8	1000	Late
Brd9	0	0	168.52067126734212	-106424.34821596254	branch: 12,6,9,3,4,8	89	Middle
Cebpa	0	0	67.45398081347999	-20877.99836442453	branch: 12,6,9,3,4,8	770	Middle
Cebpb	0	0	49.96739899199278	-9705.344150989024	branch: 12,6,9,3,4,8	444	Middle
Cebpd	0	0	38.76175236548301	-6530.167590913982	branch: 12,6,9,3,4,8	1	Early
Creb1	0	0	176.5262076397168	-247398.26180080837	branch: 12,6,9,3,4,8	1000	Late
Ctcf	9.310373229670805e-241	8.10903474842296e-241	15.07341501494984	-548.2248583844562	branch: 12,6,9,3,4,8	322	Middle
Cxxc1	0	0	37.664673351029926	-4615.878086461002	branch: 12,6,9,3,4,8	1	Early
E2f4	0.020003040403930458	0.020003040403930458	3.0346003865368996	-5.466162393739443e-8	branch: 12,6,9,3,4,8	236	Middle
Egr1	0	0	54.051834807616295	-10285.38348230667	branch: 12,6,9,3,4,8	122	Middle
Egr2	0	0	28.6209577042853	-2709.812212808735	branch: 12,6,9,3,4,8	167	Middle
Elf1	0	0	112.40196467503988	-45702.616011550286	branch: 12,6,9,3,4,8	121	Middle
Elf4	1.5057919876962215e-147	1.3438788707396387e-147	12.64499931367715	-333.5792783720937	branch: 12,6,9,3,4,8	1	Early
Ep300	0	0	47.67001449211428	-7684.308823095506	branch: 12,6,9,3,4,8	201	Middle
Ezh2	0	0	26.375004291729777	-2210.9592744801525	branch: 12,6,9,3,4,8	413	Middle
Fli1	0	0	29.351945367434894	-3767.2706663764234	branch: 12,6,9,3,4,8	1	Early
Fos	0	0	22.436952774879988	-1727.5395023142642	branch: 12,6,9,3,4,8	598	Middle
Fosl2	0	0	32.03692957281376	-4069.8185328950613	branch: 12,6,9,3,4,8	1	Early
Gabpa	1.4138375291526028e-5	1.398634975075693e-5	4.221139531134992	-6.573202376711003	branch: 12,6,9,3,4,8	1000	Late
Hcfc1	0	0	29.613943542450617	-2844.302729746593	branch: 12,6,9,3,4,8	473	Middle
Hdac3	0	0	56.52727173474178	-11829.700119322171	branch: 12,6,9,3,4,8	241	Middle
Hes1	0	0	72.96764072349622	-30602.4142273573	branch: 12,6,9,3,4,8	480	Middle
Ikzf1	0	0	117.99385683401476	-52263.28240743764	branch: 12,6,9,3,4,8	1	Early
Irf1	0	0	122.63325562349236	-54796.30776305902	branch: 12,6,9,3,4,8	939	Middle
Irf3	0	0	59.01720606506218	-20576.39446239787	branch: 12,6,9,3,4,8	1	Early
Irf4	0	0	33.77211178445149	-3580.231270906493	branch: 12,6,9,3,4,8	396	Middle
Irf5	0	0	27.491253014938852	-4263.368709865302	branch: 12,6,9,3,4,8	1	Early
Irf8	0	0	117.38751740057145	-51301.91179677152	branch: 12,6,9,3,4,8	1000	Late
Irf9	0	0	44.887858311750115	-6587.6792802255395	branch: 12,6,9,3,4,8	1	Early
Jun	0	0	27.981464630756378	-2574.963156540372	branch: 12,6,9,3,4,8	817	Middle
Junb	0	0	83.19803036034251	-40650.3468342065	branch: 12,6,9,3,4,8	1000	Late
Jund	0	0	93.0783702343735	-67250.87203524659	branch: 12,6,9,3,4,8	512	Middle
Klf4	0	0	47.455602097846786	-8385.87194492462	branch: 12,6,9,3,4,8	382	Middle
Kmt2a	0	0	124.96461272542683	-73195.1325245847	branch: 12,6,9,3,4,8	80	Middle
Kmt2d	0	0	49.57491949802875	-8405.395599561214	branch: 12,6,9,3,4,8	68	Middle
Mafb	0	0	86.88634638460282	-31368.27692237022	branch: 12,6,9,3,4,8	1000	Late
Maff	0	0	216.64998307926285	-177711.64142923467	branch: 12,6,9,3,4,8	984	Middle
Mapk3	0	0	43.85284250794842	-6679.448890781784	branch: 12,6,9,3,4,8	1000	Late
Med1	0	0	51.33864160693851	-10530.81628588507	branch: 12,6,9,3,4,8	990	Middle
Myc	0	0	19.83112378568577	-1200.222643338742	branch: 12,6,9,3,4,8	584	Middle
Ncor1	0	0	77.70990687660917	-21056.90633177874	branch: 12,6,9,3,4,8	1	Early
Ncor2	2.9244772114577384e-77	2.7672472538524837e-77	8.864476129265306	-171.6762941884981	branch: 12,6,9,3,4,8	1	Early
Nelfa	0	0	110.90094214062728	-53332.356882288295	branch: 12,6,9,3,4,8	731	Middle
Nelfe	0	0	56.45017559926664	-17981.64228489642	branch: 12,6,9,3,4,8	490	Middle
Nfatc2	1.4821853841957858e-140	1.3546855662004492e-140	12.625079254127137	-317.45317346024007	branch: 12,6,9,3,4,8	546	Middle
Nfe2l2	0	0	63.887325459418804	-14392.724558467356	branch: 12,6,9,3,4,8	1	Early
Nfkb1	0	0	108.8743623030964	-50197.66289795881	branch: 12,6,9,3,4,8	461	Middle
Nr1h2	0	0	102.55622811928595	-44491.28677220863	branch: 12,6,9,3,4,8	1	Early
Nr1h3	4.72688376379299e-300	4.015309863867163e-300	16.411196932094413	-684.7802431912502	branch: 12,6,9,3,4,8	446	Middle
Nr3c1	0	0	164.13139749754987	-137805.03843891804	branch: 12,6,9,3,4,8	1000	Late
Nr4a1	1.609745877085695e-114	1.5058913043704891e-114	10.835174800381557	-257.48014546541697	branch: 12,6,9,3,4,8	1	Early
Ogt	0	0	59.21863886263372	-14544.738341060944	branch: 12,6,9,3,4,8	1	Early
Phf10	0	0	30.460924011793246	-3076.839507625519	branch: 12,6,9,3,4,8	1	Early
Pparg	0	0	92.58490176717243	-33679.09077190463	branch: 12,6,9,3,4,8	1	Early
Ppargc1b	0	0	115.55395654501788	-51239.936196499184	branch: 12,6,9,3,4,8	1	Early
Rad21	0	0	156.51629883736516	-91821.275599196	branch: 12,6,9,3,4,8	1	Early
Rel	7.448761930129462e-39	7.208479287222059e-39	6.875849684948888	-83.2294197871229	branch: 12,6,9,3,4,8	217	Middle
Rela	2.4273141820279448e-142	2.1924128095736273e-142	11.511207092447211	-321.5769484208356	branch: 12,6,9,3,4,8	1	Early
Relb	0	0	119.6926931624587	-56968.89515696079	branch: 12,6,9,3,4,8	1000	Late
Runx1	0	0	73.37897599839933	-24959.263632603124	branch: 12,6,9,3,4,8	491	Middle
Runx3	0	0	115.36837611225171	-49216.473375174326	branch: 12,6,9,3,4,8	1	Early
Rxra	0	0	33.22598385915363	-4659.959077715282	branch: 12,6,9,3,4,8	656	Middle
Setd1a	0	0	94.68559769873163	-32495.4999349447	branch: 12,6,9,3,4,8	402	Middle
Smarca4	0	0	34.047410383451705	-3758.4348418120317	branch: 12,6,9,3,4,8	1	Early
Smarcb1	2.2828021315784873e-58	2.1846170936611326e-58	8.237816804836692	-128.4363205803284	branch: 12,6,9,3,4,8	1	Early
Smc1a	9.278801435392297e-30	9.07925731850214e-30	5.928481613996022	-62.66831295204112	branch: 12,6,9,3,4,8	1000	Late
Socs1	0	0	72.02243339720091	-23274.210112709672	branch: 12,6,9,3,4,8	1000	Late
Spi1	0	0	241.35773391727992	-249221.99995133694	branch: 12,6,9,3,4,8	1000	Late
Srebf1	0	0	42.56849940734649	-6686.674365896284	branch: 12,6,9,3,4,8	1	Early
Srf	5.848792241962919e-205	5.156999611193112e-205	14.014227820409976	-465.78441893811646	branch: 12,6,9,3,4,8	400	Middle
Stat1	0	0	29.260199590776967	-4831.412233938742	branch: 12,6,9,3,4,8	1	Early
Stat2	0	0	41.720604723365334	-6062.659807934074	branch: 12,6,9,3,4,8	1	Early
Stat3	0	0	121.59048405678733	-54789.79881666986	branch: 12,6,9,3,4,8	148	Middle
Stat5a	0	0	118.0923354994677	-53853.3693427606	branch: 12,6,9,3,4,8	330	Middle
Stat5b	0	0	60.00965088643001	-12357.858737483071	branch: 12,6,9,3,4,8	301	Middle
Stat6	0	0	64.27398481920775	-15411.647667337105	branch: 12,6,9,3,4,8	1	Early
Sumo2	0	0	64.39655707082422	-14829.70647111568	branch: 12,6,9,3,4,8	1	Early
Trim33	0	0	51.59372822708654	-14440.040892037176	branch: 12,6,9,3,4,8	1	Early
Trp53	5.548123652567644e-125	5.130522947535671e-125	10.833130420936982	-281.58276981400115	branch: 12,6,9,3,4,8	371	Middle
Usf2	0	0	134.97497707192218	-89601.47319723446	branch: 12,6,9,3,4,8	1000	Late
Vdr	0	0	54.995986550671184	-14011.87829391151	branch: 12,6,9,3,4,8	414	Middle
Zbtb46	0	0	75.42409720588051	-19654.440175142787	branch: 12,6,9,3,4,8	334	Middle
Zmynd11	0	0	103.1933920872079	-38487.19119177805	branch: 12,6,9,3,4,8	701	Middle
Adnp	0	0	21.74632603289607	-1599.776282079171	branch: 12,6,9,3,10	1000	Late
Arid1a	0	0	43.69687572317344	-7338.372117068862	branch: 12,6,9,3,10	652	Middle
Atf3	0	0	36.16383062136585	-6263.283668720822	branch: 12,6,9,3,10	1	Early
Atf4	1.4357163874761615e-143	1.0652089326436036e-143	12.494670863851912	-324.601327151354	branch: 12,6,9,3,10	1000	Late
Batf	0	0	23.745737337589766	-2672.6094475981085	branch: 12,6,9,3,10	455	Middle
Batf3	0	0	16.19512587734867	-907.613985118394	branch: 12,6,9,3,10	1	Early
Bcl6	2.5067172723419257e-300	1.5902830007330496e-300	16.63746611837171	-685.7064457239491	branch: 12,6,9,3,10	246	Middle
Bhlhe40	0	0	41.139544238924984	-7622.228025070344	branch: 12,6,9,3,10	564	Middle
Brd2	3.58600609713982e-108	2.737703579536852e-108	10.600426460352654	-243.0669003980372	branch: 12,6,9,3,10	204	Middle
Brd3	0	0	74.73704594378707	-23274.28744270298	branch: 12,6,9,3,10	1000	Late
Brd4	3.4776528993384276e-16	3.215894078958116e-16	7.311284771400208	-31.06808588678966	branch: 12,6,9,3,10	1	Early
Brd9	0	0	53.15078116329616	-9525.79780350073	branch: 12,6,9,3,10	54	Middle
Cebpa	2.06742e-317	1.2893587e-317	14.386797937628454	-725.0601592096881	branch: 12,6,9,3,10	618	Middle
Cebpb	7.0325583583502816e-239	4.839610053058258e-239	11.829822050234036	-544.135832889656	branch: 12,6,9,3,10	769	Middle
Cebpd	0	0	27.973909705204576	-3228.619651312188	branch: 12,6,9,3,10	1	Early
Creb1	2.1940692397993137e-82	1.7222263925306442e-82	8.144623838080609	-183.66318957606268	branch: 12,6,9,3,10	837	Middle
Ctcf	0	0	25.901782165059338	-2394.449453795823	branch: 12,6,9,3,10	502	Middle
Cxxc1	1.896118208036741e-148	1.3864090123279396e-148	12.600095973098187	-335.8507066172075	branch: 12,6,9,3,10	1	Early
E2f4	0.4449979123018043	0.4449979123018043	0.050681397848528265	-2.5495523548338048e-14	branch: 12,6,9,3,10	1000	Late
Egr1	1.1226695849410382e-19	1.0140241412370666e-19	6.863211884919967	-39.130019868095644	branch: 12,6,9,3,10	1	Early
Egr2	0	0	16.759039120351435	-1033.3673858556986	branch: 12,6,9,3,10	229	Middle
Elf1	0	0	71.6205553817423	-19606.733342023745	branch: 12,6,9,3,10	63	Middle
Elf4	0	0	17.939223842740642	-1030.1055606698842	branch: 12,6,9,3,10	1	Early
Ep300	0	0	55.09893025297884	-12268.503889057343	branch: 12,6,9,3,10	277	Middle
Ezh2	2.3876352499143463e-233	1.6687773252089517e-233	14.549726070795002	-531.3850652639352	branch: 12,6,9,3,10	1000	Late
Fli1	0	0	40.01246179613928	-6573.385394127232	branch: 12,6,9,3,10	1000	Late
Fos	4.903393651336998e-264	3.268929100891332e-264	12.395743170292894	-602.0928319252503	branch: 12,6,9,3,10	590	Middle
Fosl2	5.944027041842402e-97	4.6018273872328273e-97	10.790141517163415	-217.2191303517313	branch: 12,6,9,3,10	1	Early
Gabpa	5.520934819400223e-17	5.046015695150741e-17	5.663601683730765	-33.066771702640246	branch: 12,6,9,3,10	1000	Late
Hcfc1	7.017439305491469e-33	6.1119632660732145e-33	6.675627469621577	-69.6447420763034	branch: 12,6,9,3,10	839	Middle
Hdac3	0	0	60.62231203773292	-16281.804662796121	branch: 12,6,9,3,10	328	Middle
Hes1	3.43070513690902e-277	2.250247455391938e-277	15.066811548789017	-632.3998603830194	branch: 12,6,9,3,10	653	Middle
Ikzf1	8.456048313755088e-213	6.001066545245546e-213	13.910458555689265	-484.05351741077163	branch: 12,6,9,3,10	1	Early
Irf1	0	0	42.80660673622023	-8310.32834324572	branch: 12,6,9,3,10	1	Early
Irf3	0	0	34.40018576811035	-3692.9207342525906	branch: 12,6,9,3,10	1	Early
Irf4	0.02760676415966503	0.027309917233217018	2.4039167479750287	-0.011821132935502968	branch: 12,6,9,3,10	568	Middle
Irf5	2.2176355678549435e-6	2.1222533928934405e-6	4.5496868843830836	-8.50016150870191	branch: 12,6,9,3,10	1	Early
Irf8	0	0	49.68845632610256	-9048.019096106784	branch: 12,6,9,3,10	250	Middle
Irf9	0	0	35.84543738613303	-4118.545571148551	branch: 12,6,9,3,10	1	Early
Jun	0	0	27.222961989925636	-2250.272797310673	branch: 12,6,9,3,10	768	Middle
Junb	0	0	34.66980816892432	-3910.809175402607	branch: 12,6,9,3,10	740	Middle
Jund	0	0	68.29181982264086	-21979.31768528008	branch: 12,6,9,3,10	835	Middle
Klf4	0.015829416653344745	0.015488999090907224	2.6945970658783254	-0.21274985619678288	branch: 12,6,9,3,10	519	Middle
Kmt2a	0	0	56.54417303258883	-11716.881411812208	branch: 12,6,9,3,10	1	Early
Kmt2d	6.264411203883841e-290	4.0415556154089293e-290	14.30638269623504	-661.7595890807354	branch: 12,6,9,3,10	1	Early
Mafb	0	0	67.53765661414022	-27226.83971511296	branch: 12,6,9,3,10	769	Middle
Maff	0	0	73.99348439742108	-22448.547820493066	branch: 12,6,9,3,10	656	Middle
Mapk3	0	0	20.728705527358517	-1200.7016557900397	branch: 12,6,9,3,10	497	Middle
Med1	0	0	26.238182288545826	-2074.858868189022	branch: 12,6,9,3,10	1000	Late
Myc	8.259710814537953e-257	5.595287971138614e-257	15.3713853252785	-585.4372740591002	branch: 12,6,9,3,10	613	Middle
Ncor1	0	0	46.55133166194251	-8135.8537024227335	branch: 12,6,9,3,10	1	Early
Ncor2	3.9651330583405565e-56	3.325595468285628e-56	9.517874833650525	-123.13794627539882	branch: 12,6,9,3,10	1	Early
Nelfa	0	0	81.48611337735979	-25799.998223694907	branch: 12,6,9,3,10	662	Middle
Nelfe	0	0	35.28280089601073	-3770.0224116181207	branch: 12,6,9,3,10	1000	Late
Nfatc2	0	0	18.18484218516588	-989.1026175297281	branch: 12,6,9,3,10	508	Middle
Nfe2l2	0	0	84.60001804057579	-26177.538469504394	branch: 12,6,9,3,10	1000	Late
Nfkb1	0	0	16.793928793371656	-773.6075527284621	branch: 12,6,9,3,10	1000	Late
Nr1h2	0	0	61.57061212220788	-14415.1689089243	branch: 12,6,9,3,10	650	Middle
Nr1h3	0	0	21.956012358361825	-1435.8417004888877	branch: 12,6,9,3,10	801	Middle
Nr3c1	0	0	30.29780530276489	-4364.406828708523	branch: 12,6,9,3,10	696	Middle
Nr4a1	0	0	19.699254746207917	-1145.6184306727455	branch: 12,6,9,3,10	1000	Late
Ogt	3.431678328017787e-134	2.582983687755324e-134	11.69324333217968	-302.9922870763644	branch: 12,6,9,3,10	217	Middle
Phf10	0	0	76.29433257113048	-29436.665992371618	branch: 12,6,9,3,10	1000	Late
Pparg	0	0	45.627107383929854	-7314.096151678697	branch: 12,6,9,3,10	1	Early
Ppargc1b	0	0	40.81855376361736	-7370.710946034497	branch: 12,6,9,3,10	1	Early
Rad21	2.1599367068860336e-61	1.765109566917619e-61	8.896248786131194	-135.28430772061648	branch: 12,6,9,3,10	186	Middle
Rel	4.498995173272485e-4	4.3538662967153075e-4	3.542829605655826	-3.2381575188897918	branch: 12,6,9,3,10	243	Middle
Rela	0	0	39.731095732068695	-6067.156314434365	branch: 12,6,9,3,10	1000	Late
Relb	1.5744686615457242e-80	1.2528030210148772e-80	8.642717885003089	-179.3762537958737	branch: 12,6,9,3,10	1000	Late
Runx1	0	0	16.4149051954243	-1168.9467392523827	branch: 12,6,9,3,10	740	Middle
Runx3	0	0	39.06855953509378	-6231.426353880349	branch: 12,6,9,3,10	1	Early
Rxra	0	0	40.57856446758308	-7986.799994952091	branch: 12,6,9,3,10	627	Middle
Setd1a	3.839243494704545e-42	3.261292861093108e-42	8.254298428715085	-90.92128001984413	branch: 12,6,9,3,10	433	Middle
Smarca4	0	0	30.016860340113002	-3560.1263736220244	branch: 12,6,9,3,10	1	Early
Smarcb1	1.0551978640209075e-161	7.601963106387183e-162	12.449924359499203	-366.38520836163764	branch: 12,6,9,3,10	1000	Late
Smc1a	3.2271266658942914e-41	2.7760229384036913e-41	7.201426081498918	-88.7797993254591	branch: 12,6,9,3,10	1000	Late
Socs1	1.4987157195308888e-8	1.4020243827869605e-8	5.106063211731252	-13.519079616085204	branch: 12,6,9,3,10	555	Middle
Spi1	0	0	58.69049656723737	-12013.826903739136	branch: 12,6,9,3,10	165	Middle
Srebf1	0	0	33.186047197519066	-3679.6907093760074	branch: 12,6,9,3,10	900	Middle
Srf	1.630953054851509e-61	1.3152847216544429e-61	8.180616405229083	-135.57846732608874	branch: 12,6,9,3,10	507	Middle
Stat1	0	0	29.145107151173942	-4009.683650987848	branch: 12,6,9,3,10	818	Middle
Stat2	0	0	60.699657773174486	-14961.80359301457	branch: 12,6,9,3,10	1	Early
Stat3	0	0	39.322999200296834	-5254.438208389941	branch: 12,6,9,3,10	145	Middle
Stat5a	6.725350511638243e-61	5.568300961248868e-61	8.244573964147564	-134.1354305131289	branch: 12,6,9,3,10	1000	Late
Stat5b	0	0	36.054778530119044	-4935.7394189241095	branch: 12,6,9,3,10	308	Middle
Stat6	0	0	19.258610547854353	-981.0966451862296	branch: 12,6,9,3,10	1	Early
Sumo2	4.686851802523436e-21	4.182889243112314e-21	6.272504823176307	-42.318114552637184	branch: 12,6,9,3,10	1000	Late
Trim33	0	0	38.424309723401365	-4969.594973635387	branch: 12,6,9,3,10	1	Early
Trp53	4.3565583505270304e-8	4.122334783294394e-8	4.733087412389204	-12.399129881939652	branch: 12,6,9,3,10	643	Middle
Usf2	0	0	44.42604598240891	-8277.49040032887	branch: 12,6,9,3,10	801	Middle
Vdr	1.961442712427575e-27	1.7294441120329158e-27	6.220858451843444	-57.01693126912847	branch: 12,6,9,3,10	602	Middle
Zbtb46	0	0	84.23136450062698	-25885.086279912677	branch: 12,6,9,3,10	354	Middle
Zmynd11	0	0	71.57510312945736	-46194.93224103547	branch: 12,6,9,3,10	647	Middle
