## Supplementary Data 7 for "Transcriptional regulators predicted to drive macrophage dysregulation during impaired wound healing in diabetic mice"

factor	clusterid	pct_change
Adnp	1	123.19018404907976
Adnp	2	-94.83870967741936
Adnp	3	-47.368421052631575
Adnp	4	-85.94427244582043
Adnp	5	-43.56807511737089
Adnp	6	-30.7
Adnp	7	60.07434944237918
Adnp	8	-93.76623376623377
Adnp	9	170.8176100628931
Adnp	10	61.84049079754601
Adnp	11	-14.285714285714285
Adnp	12	-21.73076923076923
Arid1a	1	57.05521472392638
Arid1a	2	-47.31182795698925
Arid1a	3	-38.78542510121458
Arid1a	4	-13.808049535603715
Arid1a	5	-51.173708920187785
Arid1a	6	-51.4
Arid1a	7	192.26765799256506
Arid1a	8	-80.25974025974027
Arid1a	9	-78.11320754716982
Arid1a	10	48.71165644171779
Arid1a	11	-29.523809523809526
Arid1a	12	-97.3076923076923
Atf3	1	-97.30061349693251
Atf3	2	36.12903225806451
Atf3	3	-27.28744939271255
Atf3	4	45.94427244582043
Atf3	5	-42.06572769953051
Atf3	6	-99.1
Atf3	7	67.43494423791822
Atf3	8	21.298701298701296
Atf3	9	-27.547169811320753
Atf3	10	106.74846625766872
Atf3	11	14.285714285714285
Atf3	12	0.7692307692307693
Atf4	1	NA
Atf4	2	32.68817204301075
Atf4	3	-40.24291497975708
Atf4	4	64.8297213622291
Atf4	5	69.85915492957746
Atf4	6	-83
Atf4	7	-11.895910780669144
Atf4	8	134.8051948051948
Atf4	9	33.9622641509434
Atf4	10	9.079754601226995
Atf4	11	14.285714285714285
Atf4	12	-99.8076923076923
Batf	1	82.57668711656441
Batf	2	-3.010752688172043
Batf	3	-41.94331983805668
Batf	4	-83.21981424148606
Batf	5	-26.948356807511736
Batf	6	-62.2
Batf	7	20
Batf	8	-66.23376623376623
Batf	9	111.69811320754717
Batf	10	106.62576687116565
Batf	11	-19.047619047619047
Batf	12	69.42307692307692
Batf3	1	89.69325153374234
Batf3	2	-3.010752688172043
Batf3	3	82.26720647773278
Batf3	4	-26.687306501547987
Batf3	5	-3.568075117370892
Batf3	6	-57.49999999999999
Batf3	7	-4.684014869888476
Batf3	8	-92.20779220779221
Batf3	9	-92.95597484276729
Batf3	10	32.14723926380368
Batf3	11	-51.42857142857142
Batf3	12	50
Bcl6	1	-48.22085889570552
Bcl6	2	-15.483870967741936
Bcl6	3	5.020242914979757
Bcl6	4	25.13931888544892
Bcl6	5	11.643192488262912
Bcl6	6	-18.6
Bcl6	7	27.28624535315985
Bcl6	8	133.24675324675326
Bcl6	9	-63.64779874213836
Bcl6	10	-1.8404907975460123
Bcl6	11	13.333333333333334
Bcl6	12	-60.38461538461538
Bhlhe40	1	NA
Bhlhe40	2	47.096774193548384
Bhlhe40	3	-16.842105263157894
Bhlhe40	4	103.03405572755418
Bhlhe40	5	65.44600938967136
Bhlhe40	6	-96.5
Bhlhe40	7	52.49070631970261
Bhlhe40	8	41.81818181818181
Bhlhe40	9	-99.37106918238993
Bhlhe40	10	-64.66257668711657
Bhlhe40	11	14.285714285714285
Bhlhe40	12	-30.19230769230769
Brd2	1	-41.34969325153374
Brd2	2	-32.043010752688176
Brd2	3	-0.5668016194331984
Brd2	4	16.842105263157894
Brd2	5	54.55399061032864
Brd2	6	-1.0999999999999999
Brd2	7	16.654275092936803
Brd2	8	81.55844155844156
Brd2	9	-35.094339622641506
Brd2	10	-32.63803680981595
Brd2	11	14.285714285714285
Brd2	12	-68.65384615384616
Brd3	1	-1.1042944785276074
Brd3	2	-82.79569892473118
Brd3	3	-26.963562753036435
Brd3	4	-47.05882352941176
Brd3	5	6.291079812206572
Brd3	6	-2.1999999999999997
Brd3	7	-87.95539033457248
Brd3	8	-38.44155844155844
Brd3	9	188.30188679245282
Brd3	10	65.39877300613497
Brd3	11	6.666666666666667
Brd3	12	141.53846153846155
Brd4	1	-98.52760736196319
Brd4	2	86.66666666666667
Brd4	3	-35.54655870445344
Brd4	4	49.969040247678024
Brd4	5	169.76525821596243
Brd4	6	-26.3
Brd4	7	-85.72490706319704
Brd4	8	277.6623376623377
Brd4	9	-70.062893081761
Brd4	10	-39.50920245398773
Brd4	11	-28.57142857142857
Brd4	12	NA
Brd9	1	94.96932515337423
Brd9	2	-13.118279569892474
Brd9	3	-51.336032388663966
Brd9	4	-32.94117647058823
Brd9	5	-70.61032863849765
Brd9	6	62.4
Brd9	7	-96.05947955390334
Brd9	8	-95.32467532467533
Brd9	9	78.8679245283019
Brd9	10	53.128834355828225
Brd9	11	14.285714285714285
Brd9	12	224.03846153846155
Cdk9	1	-11.411042944785276
Cdk9	2	-23.440860215053764
Cdk9	3	25.910931174089068
Cdk9	4	-14.98452012383901
Cdk9	5	24.037558685446008
Cdk9	6	9.8
Cdk9	7	-11.301115241635689
Cdk9	8	-7.532467532467532
Cdk9	9	30.69182389937107
Cdk9	10	-10.30674846625767
Cdk9	11	6.666666666666667
Cdk9	12	-41.53846153846154
Cebpa	1	80
Cebpa	2	-17.20430107526882
Cebpa	3	-94.65587044534412
Cebpa	4	-65.69659442724458
Cebpa	5	5.070422535211268
Cebpa	6	-84
Cebpa	7	-61.41263940520446
Cebpa	8	-92.20779220779221
Cebpa	9	173.9622641509434
Cebpa	10	101.9631901840491
Cebpa	11	14.285714285714285
Cebpa	12	268.46153846153845
Cebpb	1	NA
Cebpb	2	-5.161290322580645
Cebpb	3	7.6923076923076925
Cebpb	4	40.06191950464396
Cebpb	5	175.77464788732397
Cebpb	6	-40.2
Cebpb	7	-98.43866171003718
Cebpb	8	31.16883116883117
Cebpb	9	18.11320754716981
Cebpb	10	22.45398773006135
Cebpb	11	14.285714285714285
Cebpb	12	-98.26923076923076
Cebpd	1	86.25766871165645
Cebpd	2	11.827956989247312
Cebpd	3	172.5506072874494
Cebpd	4	-93.06501547987615
Cebpd	5	-33.051643192488264
Cebpd	6	-92.4
Cebpd	7	41.933085501858734
Cebpd	8	-95.58441558441558
Cebpd	9	-19.622641509433965
Cebpd	10	-37.17791411042945
Cebpd	11	-40
Cebpd	12	37.5
Creb1	1	102.08588957055215
Creb1	2	-15.053763440860216
Creb1	3	-31.902834008097162
Creb1	4	15.170278637770899
Creb1	5	119.06103286384977
Creb1	6	-86.3
Creb1	7	-20
Creb1	8	26.49350649350649
Creb1	9	-92.32704402515724
Creb1	10	-47.97546012269939
Creb1	11	12.380952380952381
Creb1	12	50.19230769230769
Ctcf	1	29.325153374233125
Ctcf	2	-3.4408602150537635
Ctcf	3	-62.75303643724697
Ctcf	4	-93.74613003095975
Ctcf	5	-78.40375586854461
Ctcf	6	-86.4
Ctcf	7	-96.43122676579927
Ctcf	8	47.53246753246753
Ctcf	9	177.10691823899373
Ctcf	10	117.91411042944786
Ctcf	11	-49.523809523809526
Ctcf	12	492.69230769230774
Cxxc1	1	-63.80368098159509
Cxxc1	2	-9.67741935483871
Cxxc1	3	4.129554655870446
Cxxc1	4	16.53250773993808
Cxxc1	5	32.582159624413144
Cxxc1	6	-4.8
Cxxc1	7	28.69888475836431
Cxxc1	8	228.83116883116884
Cxxc1	9	-29.30817610062893
Cxxc1	10	-90.920245398773
Cxxc1	11	14.285714285714285
Cxxc1	12	-69.23076923076923
E2f4	1	55.21472392638037
E2f4	2	-61.0752688172043
E2f4	3	-2.753036437246964
E2f4	4	-24.8297213622291
E2f4	5	17.089201877934272
E2f4	6	-2.9000000000000004
E2f4	7	22.82527881040892
E2f4	8	54.02597402597402
E2f4	9	1.7610062893081762
E2f4	10	-37.05521472392638
E2f4	11	5.714285714285714
E2f4	12	-22.5
Egr1	1	-72.63803680981596
Egr1	2	47.31182795698925
Egr1	3	-60.24291497975709
Egr1	4	71.95046439628483
Egr1	5	-46.948356807511736
Egr1	6	-42
Egr1	7	60.89219330855019
Egr1	8	34.80519480519481
Egr1	9	66.79245283018868
Egr1	10	-13.006134969325153
Egr1	11	14.285714285714285
Egr1	12	-99.8076923076923
Egr2	1	-99.50920245398774
Egr2	2	27.956989247311824
Egr2	3	-92.06477732793522
Egr2	4	131.1455108359133
Egr2	5	-75.96244131455398
Egr2	6	-99.1
Egr2	7	181.48698884758366
Egr2	8	9.87012987012987
Egr2	9	-78.49056603773586
Egr2	10	18.404907975460123
Egr2	11	14.285714285714285
Egr2	12	NA
Elf1	1	9.079754601226995
Elf1	2	NA
Elf1	3	-86.88259109311741
Elf1	4	21.176470588235293
Elf1	5	-78.68544600938966
Elf1	6	186.5
Elf1	7	19.33085501858736
Elf1	8	-94.54545454545455
Elf1	9	-28.930817610062892
Elf1	10	37.17791411042945
Elf1	11	-3.8095238095238098
Elf1	12	25
Elf4	1	-57.54601226993865
Elf4	2	14.838709677419354
Elf4	3	-18.62348178137652
Elf4	4	-80.06191950464397
Elf4	5	-72.58215962441315
Elf4	6	-64.3
Elf4	7	53.01115241635688
Elf4	8	532.7272727272727
Elf4	9	-37.35849056603773
Elf4	10	107.23926380368098
Elf4	11	-42.857142857142854
Elf4	12	8.269230769230768
Ep300	1	18.282208588957054
Ep300	2	-26.666666666666668
Ep300	3	-51.336032388663966
Ep300	4	-8.359133126934983
Ep300	5	-66.3849765258216
Ep300	6	107.60000000000001
Ep300	7	48.773234200743495
Ep300	8	29.35064935064935
Ep300	9	-17.10691823899371
Ep300	10	24.9079754601227
Ep300	11	8.571428571428571
Ep300	12	-90.38461538461539
Ezh2	1	-99.01840490797545
Ezh2	2	50.53763440860215
Ezh2	3	-0.4048582995951417
Ezh2	4	-9.411764705882353
Ezh2	5	-32.30046948356807
Ezh2	6	-14.7
Ezh2	7	2.2304832713754648
Ezh2	8	NA
Ezh2	9	-55.59748427672956
Ezh2	10	211.65644171779144
Ezh2	11	-22.857142857142858
Ezh2	12	60.76923076923077
Fli1	1	66.74846625766871
Fli1	2	-9.89247311827957
Fli1	3	-45.829959514170035
Fli1	4	-68.04953560371517
Fli1	5	192.30046948356807
Fli1	6	-94.89999999999999
Fli1	7	-52.267657992565056
Fli1	8	-87.27272727272727
Fli1	9	97.48427672955975
Fli1	10	69.079754601227
Fli1	11	14.285714285714285
Fli1	12	-47.30769230769231
Fos	1	-68.71165644171779
Fos	2	25.161290322580644
Fos	3	NA
Fos	4	-92.50773993808049
Fos	5	186.3849765258216
Fos	6	-93.4
Fos	7	-5.724907063197026
Fos	8	646.2337662337662
Fos	9	-85.78616352201259
Fos	10	45.88957055214724
Fos	11	14.285714285714285
Fos	12	0.576923076923077
Fosl2	1	-82.94478527607362
Fosl2	2	29.24731182795699
Fosl2	3	-53.603238866396765
Fosl2	4	15.417956656346748
Fosl2	5	-83.28638497652582
Fosl2	6	-95.7
Fosl2	7	106.54275092936803
Fosl2	8	334.8051948051948
Fosl2	9	-0.12578616352201258
Fosl2	10	12.63803680981595
Fosl2	11	14.285714285714285
Fosl2	12	-8.076923076923077
Gabpa	1	-73.74233128834355
Gabpa	2	-12.903225806451612
Gabpa	3	-2.1052631578947367
Gabpa	4	-25.13931888544892
Gabpa	5	103.38028169014083
Gabpa	6	-49.4
Gabpa	7	-44.83271375464684
Gabpa	8	20.77922077922078
Gabpa	9	126.66666666666666
Gabpa	10	18.650306748466257
Gabpa	11	10.476190476190476
Gabpa	12	-30.961538461538463
Hcfc1	1	-14.60122699386503
Hcfc1	2	-59.13978494623656
Hcfc1	3	52.469635627530366
Hcfc1	4	-9.34984520123839
Hcfc1	5	19.43661971830986
Hcfc1	6	-16.900000000000002
Hcfc1	7	-46.394052044609666
Hcfc1	8	-75.84415584415585
Hcfc1	9	45.660377358490564
Hcfc1	10	-15.337423312883436
Hcfc1	11	10.476190476190476
Hcfc1	12	101.15384615384615
Hdac3	1	10.429447852760736
Hdac3	2	-15.698924731182796
Hdac3	3	-29.554655870445345
Hdac3	4	-6.315789473684211
Hdac3	5	-35.02347417840376
Hdac3	6	-51.5
Hdac3	7	156.6542750929368
Hdac3	8	-89.0909090909091
Hdac3	9	-37.9874213836478
Hdac3	10	26.25766871165644
Hdac3	11	14.285714285714285
Hdac3	12	-66.92307692307692
Hes1	1	-77.79141104294479
Hes1	2	5.591397849462366
Hes1	3	51.012145748987855
Hes1	4	62.22910216718266
Hes1	5	144.31924882629107
Hes1	6	-99.3
Hes1	7	-99.62825278810409
Hes1	8	263.1168831168831
Hes1	9	-84.90566037735849
Hes1	10	-93.61963190184049
Hes1	11	14.285714285714285
Hes1	12	34.42307692307692
Hif1a	1	-35.58282208588957
Hif1a	2	-23.440860215053764
Hif1a	3	-15.22267206477733
Hif1a	4	-4.643962848297214
Hif1a	5	102.62910798122064
Hif1a	6	-57.599999999999994
Hif1a	7	18.587360594795538
Hif1a	8	159.4805194805195
Hif1a	9	-32.32704402515723
Hif1a	10	2.331288343558282
Hif1a	11	12.380952380952381
Hif1a	12	-95
Ikzf1	1	-68.46625766871166
Ikzf1	2	6.236559139784946
Ikzf1	3	-86.47773279352226
Ikzf1	4	47.55417956656346
Ikzf1	5	-95.962441314554
Ikzf1	6	-83.89999999999999
Ikzf1	7	96.50557620817844
Ikzf1	8	-92.46753246753246
Ikzf1	9	85.28301886792453
Ikzf1	10	108.95705521472392
Ikzf1	11	-53.333333333333336
Ikzf1	12	45.76923076923077
Irf1	1	53.74233128834356
Irf1	2	-11.612903225806452
Irf1	3	-66.15384615384615
Irf1	4	-14.303405572755418
Irf1	5	174.55399061032864
Irf1	6	-79.2
Irf1	7	-35.39033457249071
Irf1	8	307.79220779220776
Irf1	9	-85.15723270440252
Irf1	10	-53.37423312883436
Irf1	11	14.285714285714285
Irf1	12	-2.8846153846153846
Irf3	1	142.57668711656441
Irf3	2	-12.043010752688172
Irf3	3	-31.74089068825911
Irf3	4	-95.91331269349845
Irf3	5	37.46478873239437
Irf3	6	-76.6
Irf3	7	-9.368029739776953
Irf3	8	-97.92207792207792
Irf3	9	257.61006289308176
Irf3	10	5.521472392638037
Irf3	11	-49.523809523809526
Irf3	12	-64.61538461538461
Irf4	1	63.558282208588956
Irf4	2	-77.41935483870968
Irf4	3	98.70445344129554
Irf4	4	-86.13003095975232
Irf4	5	0.8450704225352111
Irf4	6	-1.9
Irf4	7	-99.85130111524163
Irf4	8	-96.88311688311688
Irf4	9	26.41509433962264
Irf4	10	95.21472392638037
Irf4	11	-50.476190476190474
Irf4	12	155.1923076923077
Irf5	1	-73.25153374233129
Irf5	2	36.12903225806451
Irf5	3	139.67611336032388
Irf5	4	-56.09907120743034
Irf5	5	-45.44600938967136
Irf5	6	-71.3
Irf5	7	53.38289962825279
Irf5	8	-49.61038961038961
Irf5	9	-61.63522012578616
Irf5	10	109.69325153374234
Irf5	11	-33.33333333333333
Irf5	12	-17.115384615384617
Irf8	1	75.8282208588957
Irf8	2	NA
Irf8	3	-16.518218623481783
Irf8	4	-53.86996904024768
Irf8	5	15.868544600938966
Irf8	6	326.1
Irf8	7	-95.09293680297398
Irf8	8	-89.35064935064935
Irf8	9	-79.24528301886792
Irf8	10	23.43558282208589
Irf8	11	14.285714285714285
Irf8	12	-88.84615384615384
Irf9	1	53.61963190184049
Irf9	2	29.462365591397848
Irf9	3	16.842105263157894
Irf9	4	-72.3219814241486
Irf9	5	-58.87323943661972
Irf9	6	-90.9
Irf9	7	38.28996282527881
Irf9	8	-70.64935064935065
Irf9	9	20.251572327044027
Irf9	10	212.5153374233129
Irf9	11	-39.04761904761905
Irf9	12	-33.26923076923077
Jun	1	-1.96319018404908
Jun	2	54.83870967741935
Jun	3	-87.12550607287449
Jun	4	-93.25077399380804
Jun	5	-65.72769953051643
Jun	6	-82.19999999999999
Jun	7	91.2267657992565
Jun	8	454.54545454545456
Jun	9	142.1383647798742
Jun	10	31.656441717791413
Jun	11	14.285714285714285
Jun	12	-99.03846153846155
Junb	1	-99.87730061349693
Junb	2	26.236559139784948
Junb	3	-32.388663967611336
Junb	4	-17.461300309597526
Junb	5	88.73239436619718
Junb	6	-83
Junb	7	-9.293680297397769
Junb	8	407.012987012987
Junb	9	-72.20125786163521
Junb	10	45.52147239263803
Junb	11	14.285714285714285
Junb	12	0.9615384615384616
Jund	1	NA
Jund	2	16.344086021505376
Jund	3	-45.506072874493924
Jund	4	97.77089783281734
Jund	5	-63.94366197183099
Jund	6	-59.599999999999994
Jund	7	103.19702602230483
Jund	8	-99.22077922077922
Jund	9	-41.509433962264154
Jund	10	31.901840490797547
Jund	11	14.285714285714285
Jund	12	9.230769230769232
Kdm1a	1	-23.558282208588956
Kdm1a	2	-40
Kdm1a	3	11.578947368421053
Kdm1a	4	-1.3003095975232197
Kdm1a	5	18.215962441314552
Kdm1a	6	23.9
Kdm1a	7	-2.7509293680297398
Kdm1a	8	15.064935064935064
Kdm1a	9	-1.1320754716981132
Kdm1a	10	-3.6809815950920246
Kdm1a	11	7.6190476190476195
Kdm1a	12	-32.11538461538462
Kdm6b	1	-40.61349693251534
Kdm6b	2	20.86021505376344
Kdm6b	3	-13.522267206477734
Kdm6b	4	25.820433436532507
Kdm6b	5	-7.793427230046948
Kdm6b	6	-62.3
Kdm6b	7	50.4089219330855
Kdm6b	8	145.7142857142857
Kdm6b	9	-57.35849056603774
Kdm6b	10	-5.889570552147239
Kdm6b	11	13.333333333333334
Kdm6b	12	-11.346153846153847
Klf4	1	-96.93251533742331
Klf4	2	-27.526881720430108
Klf4	3	-61.21457489878542
Klf4	4	109.28792569659443
Klf4	5	-8.262910798122066
Klf4	6	5.2
Klf4	7	66.98884758364312
Klf4	8	28.31168831168831
Klf4	9	-89.55974842767296
Klf4	10	6.5030674846625764
Klf4	11	14.285714285714285
Klf4	12	-80.96153846153847
Kmt2a	1	66.25766871165644
Kmt2a	2	-8.60215053763441
Kmt2a	3	-37.97570850202429
Kmt2a	4	14.736842105263156
Kmt2a	5	-98.59154929577466
Kmt2a	6	299.6
Kmt2a	7	-82.82527881040892
Kmt2a	8	-98.7012987012987
Kmt2a	9	-34.9685534591195
Kmt2a	10	-35.828220858895705
Kmt2a	11	-2.857142857142857
Kmt2a	12	-28.46153846153846
Kmt2d	1	-72.02453987730061
Kmt2d	2	27.09677419354839
Kmt2d	3	25.506072874493928
Kmt2d	4	50.40247678018576
Kmt2d	5	6.291079812206572
Kmt2d	6	4.3999999999999995
Kmt2d	7	-14.052044609665426
Kmt2d	8	4.1558441558441555
Kmt2d	9	1.1320754716981132
Kmt2d	10	-13.61963190184049
Kmt2d	11	10.476190476190476
Kmt2d	12	-99.03846153846155
Lmo2	1	14.23312883435583
Lmo2	2	-41.72043010752688
Lmo2	3	13.684210526315791
Lmo2	4	-5.88235294117647
Lmo2	5	14.741784037558686
Lmo2	6	22.7
Lmo2	7	-12.936802973977695
Lmo2	8	-66.75324675324676
Lmo2	9	4.654088050314465
Lmo2	10	12.63803680981595
Lmo2	11	5.714285714285714
Lmo2	12	-18.269230769230766
Mafb	1	36.56441717791411
Mafb	2	-14.408602150537634
Mafb	3	6.6396761133603235
Mafb	4	-56.408668730650156
Mafb	5	215.86854460093895
Mafb	6	-63.1
Mafb	7	-86.31970260223049
Mafb	8	-80.51948051948052
Mafb	9	72.20125786163521
Mafb	10	40.736196319018404
Mafb	11	14.285714285714285
Mafb	12	NA
Maff	1	-52.14723926380368
Maff	2	50.53763440860215
Maff	3	-45.587044534412954
Maff	4	124.95356037151704
Maff	5	44.69483568075117
Maff	6	-82.6
Maff	7	53.53159851301115
Maff	8	41.81818181818181
Maff	9	-88.17610062893083
Maff	10	-87.36196319018404
Maff	11	14.285714285714285
Maff	12	-76.53846153846153
Mapk3	1	-32.63803680981595
Mapk3	2	-16.129032258064516
Mapk3	3	49.149797570850204
Mapk3	4	-54.42724458204334
Mapk3	5	-1.971830985915493
Mapk3	6	143
Mapk3	7	-10.557620817843866
Mapk3	8	-60.259740259740255
Mapk3	9	-28.80503144654088
Mapk3	10	37.54601226993865
Mapk3	11	14.285714285714285
Mapk3	12	-98.84615384615385
Med1	1	-32.26993865030675
Med1	2	-40.215053763440864
Med1	3	25.829959514170042
Med1	4	-5.201238390092879
Med1	5	14.647887323943662
Med1	6	30.5
Med1	7	-5.278810408921933
Med1	8	20
Med1	9	1.509433962264151
Med1	10	-13.61963190184049
Med1	11	7.6190476190476195
Med1	12	-30.961538461538463
Myc	1	-29.325153374233125
Myc	2	-47.31182795698925
Myc	3	29.1497975708502
Myc	4	-59.07120743034056
Myc	5	40.845070422535215
Myc	6	7.5
Myc	7	62.0817843866171
Myc	8	80.25974025974027
Myc	9	-8.176100628930817
Myc	10	-3.3128834355828225
Myc	11	8.571428571428571
Myc	12	-99.61538461538461
Ncor1	1	72.51533742331289
Ncor1	2	-58.06451612903226
Ncor1	3	65.02024291497975
Ncor1	4	-78.63777089783281
Ncor1	5	-84.31924882629109
Ncor1	6	81.3
Ncor1	7	61.41263940520446
Ncor1	8	-79.74025974025975
Ncor1	9	-11.949685534591195
Ncor1	10	1.96319018404908
Ncor1	11	-20
Ncor1	12	-36.15384615384615
Ncor2	1	117.05521472392637
Ncor2	2	22.795698924731184
Ncor2	3	-68.42105263157895
Ncor2	4	-39.81424148606811
Ncor2	5	3.3802816901408446
Ncor2	6	-72.5
Ncor2	7	38.513011152416354
Ncor2	8	-72.98701298701299
Ncor2	9	-45.911949685534594
Ncor2	10	148.09815950920247
Ncor2	11	14.285714285714285
Ncor2	12	4.423076923076923
Nelfa	1	50.42944785276073
Nelfa	2	-68.38709677419355
Nelfa	3	36.59919028340081
Nelfa	4	-77.77089783281734
Nelfa	5	6.478873239436619
Nelfa	6	-88.9
Nelfa	7	-51.59851301115241
Nelfa	8	-54.54545454545454
Nelfa	9	73.20754716981132
Nelfa	10	55.828220858895705
Nelfa	11	14.285714285714285
Nelfa	12	265.96153846153845
Nelfe	1	-0.6134969325153374
Nelfe	2	10.75268817204301
Nelfe	3	62.5910931174089
Nelfe	4	-42.414860681114554
Nelfe	5	25.352112676056336
Nelfe	6	-46.1
Nelfe	7	0
Nelfe	8	-43.896103896103895
Nelfe	9	46.918238993710695
Nelfe	10	38.895705521472394
Nelfe	11	14.285714285714285
Nelfe	12	-91.92307692307692
Nfatc2	1	136.93251533742333
Nfatc2	2	41.72043010752688
Nfatc2	3	-59.91902834008097
Nfatc2	4	-94.36532507739938
Nfatc2	5	-63.098591549295776
Nfatc2	6	160.8
Nfatc2	7	-64.60966542750928
Nfatc2	8	-98.96103896103897
Nfatc2	9	94.9685534591195
Nfatc2	10	67.36196319018404
Nfatc2	11	-28.57142857142857
Nfatc2	12	-1.153846153846154
Nfe2l2	1	-96.44171779141104
Nfe2l2	2	18.9247311827957
Nfe2l2	3	-61.05263157894737
Nfe2l2	4	130.6501547987616
Nfe2l2	5	-27.042253521126757
Nfe2l2	6	-57.9
Nfe2l2	7	97.1003717472119
Nfe2l2	8	-48.57142857142857
Nfe2l2	9	-88.67924528301887
Nfe2l2	10	22.208588957055213
Nfe2l2	11	14.285714285714285
Nfe2l2	12	-77.11538461538461
Nfkb1	1	-98.8957055214724
Nfkb1	2	30.53763440860215
Nfkb1	3	134.8987854251012
Nfkb1	4	20.43343653250774
Nfkb1	5	-96.4319248826291
Nfkb1	6	-21
Nfkb1	7	153.30855018587363
Nfkb1	8	-20.77922077922078
Nfkb1	9	-97.61006289308176
Nfkb1	10	-96.93251533742331
Nfkb1	11	8.571428571428571
Nfkb1	12	NA
Nr1h2	1	-99.2638036809816
Nr1h2	2	46.02150537634409
Nr1h2	3	46.072874493927124
Nr1h2	4	-47.12074303405573
Nr1h2	5	85.07042253521126
Nr1h2	6	-49.4
Nr1h2	7	-44.1635687732342
Nr1h2	8	521.2987012987013
Nr1h2	9	-3.270440251572327
Nr1h2	10	-70.79754601226995
Nr1h2	11	-19.047619047619047
Nr1h2	12	-79.8076923076923
Nr1h3	1	5.644171779141105
Nr1h3	2	-20.21505376344086
Nr1h3	3	-85.66801619433198
Nr1h3	4	-43.653250773993804
Nr1h3	5	62.06572769953051
Nr1h3	6	-93.4
Nr1h3	7	101.85873605947955
Nr1h3	8	54.8051948051948
Nr1h3	9	76.22641509433963
Nr1h3	10	48.71165644171779
Nr1h3	11	14.285714285714285
Nr1h3	12	-99.03846153846155
Nr3c1	1	12.024539877300613
Nr3c1	2	-7.096774193548387
Nr3c1	3	88.82591093117409
Nr3c1	4	-49.78328173374613
Nr3c1	5	100.84507042253522
Nr3c1	6	-96.89999999999999
Nr3c1	7	48.25278810408922
Nr3c1	8	-97.92207792207792
Nr3c1	9	-31.32075471698113
Nr3c1	10	2.331288343558282
Nr3c1	11	14.285714285714285
Nr3c1	12	NA
Nr4a1	1	-99.87730061349693
Nr4a1	2	29.03225806451613
Nr4a1	3	-33.11740890688259
Nr4a1	4	119.07120743034056
Nr4a1	5	-53.52112676056338
Nr4a1	6	-86.1
Nr4a1	7	105.20446096654274
Nr4a1	8	40.25974025974026
Nr4a1	9	-97.48427672955975
Nr4a1	10	-26.380368098159508
Nr4a1	11	14.285714285714285
Nr4a1	12	0.19230769230769232
Ogt	1	32.760736196319016
Ogt	2	17.634408602150536
Ogt	3	-69.63562753036437
Ogt	4	46.253869969040245
Ogt	5	9.765258215962442
Ogt	6	59.599999999999994
Ogt	7	-56.13382899628253
Ogt	8	-97.92207792207792
Ogt	9	28.553459119496853
Ogt	10	19.263803680981596
Ogt	11	14.285714285714285
Ogt	12	-39.03846153846154
Phf10	1	65.52147239263803
Phf10	2	-28.817204301075268
Phf10	3	47.125506072874494
Phf10	4	-66.25386996904025
Phf10	5	10.892018779342722
Phf10	6	-58.199999999999996
Phf10	7	65.79925650557621
Phf10	8	-83.37662337662337
Phf10	9	16.855345911949684
Phf10	10	45.52147239263803
Phf10	11	4.761904761904762
Phf10	12	NA
Pparg	1	35.0920245398773
Pparg	2	-26.451612903225808
Pparg	3	-22.105263157894736
Pparg	4	-21.857585139318886
Pparg	5	1.2206572769953052
Pparg	6	-71.89999999999999
Pparg	7	-85.65055762081785
Pparg	8	9.61038961038961
Pparg	9	-27.42138364779874
Pparg	10	106.13496932515338
Pparg	11	-2.857142857142857
Pparg	12	315.38461538461536
Ppargc1b	1	-3.8036809815950923
Ppargc1b	2	-34.40860215053764
Ppargc1b	3	-89.23076923076924
Ppargc1b	4	30.897832817337463
Ppargc1b	5	1.3145539906103285
Ppargc1b	6	52.5
Ppargc1b	7	-71.00371747211895
Ppargc1b	8	-99.48051948051948
Ppargc1b	9	156.98113207547172
Ppargc1b	10	69.69325153374233
Ppargc1b	11	13.333333333333334
Ppargc1b	12	-45.57692307692307
Rad21	1	29.325153374233125
Rad21	2	-8.60215053763441
Rad21	3	0.16194331983805668
Rad21	4	-64.76780185758514
Rad21	5	10.985915492957748
Rad21	6	44.2
Rad21	7	82.45353159851301
Rad21	8	-76.88311688311688
Rad21	9	-25.91194968553459
Rad21	10	22.33128834355828
Rad21	11	14.285714285714285
Rad21	12	-99.61538461538461
Rel	1	-93.37423312883436
Rel	2	30.107526881720432
Rel	3	-11.336032388663968
Rel	4	41.17647058823529
Rel	5	NA
Rel	6	-92.80000000000001
Rel	7	190.8550185873606
Rel	8	70.64935064935065
Rel	9	NA
Rel	10	41.717791411042946
Rel	11	12.380952380952381
Rel	12	-59.23076923076923
Rela	1	38.036809815950924
Rela	2	-35.6989247311828
Rela	3	13.603238866396762
Rela	4	-53.25077399380805
Rela	5	162.4413145539906
Rela	6	-61
Rela	7	-49.66542750929368
Rela	8	-83.63636363636363
Rela	9	86.9182389937107
Rela	10	29.447852760736197
Rela	11	6.666666666666667
Rela	12	NA
Relb	1	-86.13496932515338
Relb	2	37.8494623655914
Relb	3	166.07287449392715
Relb	4	-55.60371517027863
Relb	5	-97.46478873239437
Relb	6	-97.39999999999999
Relb	7	177.10037174721188
Relb	8	32.20779220779221
Relb	9	-88.42767295597484
Relb	10	-21.96319018404908
Relb	11	-37.142857142857146
Relb	12	-38.46153846153847
Runx1	1	-28.46625766871166
Runx1	2	36.55913978494624
Runx1	3	-53.76518218623482
Runx1	4	29.659442724458206
Runx1	5	NA
Runx1	6	-82.6
Runx1	7	135.16728624535318
Runx1	8	165.45454545454547
Runx1	9	-23.144654088050316
Runx1	10	-13.742331288343559
Runx1	11	12.380952380952381
Runx1	12	-6.538461538461539
Runx3	1	9.447852760736195
Runx3	2	40.43010752688172
Runx3	3	-48.825910931174086
Runx3	4	-43.529411764705884
Runx3	5	-96.3380281690141
Runx3	6	-95.8
Runx3	7	173.45724907063197
Runx3	8	274.2857142857143
Runx3	9	-68.30188679245282
Runx3	10	26.50306748466258
Runx3	11	7.6190476190476195
Runx3	12	-8.653846153846153
Rxra	1	14.23312883435583
Rxra	2	-16.344086021505376
Rxra	3	-45.91093117408907
Rxra	4	-28.978328173374614
Rxra	5	23.568075117370892
Rxra	6	-36.199999999999996
Rxra	7	27.95539033457249
Rxra	8	-93.24675324675324
Rxra	9	106.91823899371069
Rxra	10	56.56441717791411
Rxra	11	14.285714285714285
Rxra	12	-45.57692307692307
Setd1a	1	-97.91411042944786
Setd1a	2	-99.35483870967742
Setd1a	3	50.36437246963563
Setd1a	4	-50.030959752321976
Setd1a	5	65.91549295774648
Setd1a	6	75.4
Setd1a	7	-55.836431226765804
Setd1a	8	192.46753246753246
Setd1a	9	89.55974842767296
Setd1a	10	-55.828220858895705
Setd1a	11	14.285714285714285
Setd1a	12	-52.307692307692314
Smarca4	1	41.104294478527606
Smarca4	2	-22.1505376344086
Smarca4	3	-99.27125506072875
Smarca4	4	77.83281733746131
Smarca4	5	-52.86384976525822
Smarca4	6	-60.6
Smarca4	7	102.37918215613382
Smarca4	8	-78.70129870129871
Smarca4	9	37.35849056603773
Smarca4	10	4.049079754601228
Smarca4	11	14.285714285714285
Smarca4	12	-98.65384615384616
Smarcb1	1	-43.43558282208589
Smarcb1	2	-96.7741935483871
Smarcb1	3	-31.417004048582996
Smarcb1	4	-68.23529411764706
Smarcb1	5	-43.75586854460094
Smarcb1	6	-0.4
Smarcb1	7	36.87732342007435
Smarcb1	8	-48.05194805194805
Smarcb1	9	121.76100628930817
Smarcb1	10	237.91411042944785
Smarcb1	11	-28.57142857142857
Smarcb1	12	-81.53846153846153
Smc1a	1	61.47239263803681
Smc1a	2	-28.602150537634408
Smc1a	3	-62.5910931174089
Smc1a	4	56.22291021671827
Smc1a	5	-86.76056338028168
Smc1a	6	-85.2
Smc1a	7	59.85130111524164
Smc1a	8	-81.81818181818183
Smc1a	9	26.91823899371069
Smc1a	10	-25.153374233128833
Smc1a	11	-50.476190476190474
Smc1a	12	159.03846153846152
Socs1	1	-85.88957055214725
Socs1	2	-31.61290322580645
Socs1	3	-53.036437246963565
Socs1	4	21.238390092879257
Socs1	5	-64.88262910798122
Socs1	6	15.9
Socs1	7	76.87732342007435
Socs1	8	215.32467532467533
Socs1	9	-43.77358490566038
Socs1	10	27.607361963190186
Socs1	11	14.285714285714285
Socs1	12	-12.307692307692308
Spi1	1	-90.67484662576688
Spi1	2	36.55913978494624
Spi1	3	232.5506072874494
Spi1	4	-46.62538699690402
Spi1	5	-75.77464788732394
Spi1	6	-74
Spi1	7	73.01115241635688
Spi1	8	-52.72727272727272
Spi1	9	-7.29559748427673
Spi1	10	-73.37423312883435
Spi1	11	-35.23809523809524
Spi1	12	-17.115384615384617
Srebf1	1	-96.1963190184049
Srebf1	2	-12.688172043010754
Srebf1	3	-65.34412955465586
Srebf1	4	-66.50154798761609
Srebf1	5	259.53051643192487
Srebf1	6	-75.7
Srebf1	7	-76.57992565055763
Srebf1	8	570.1298701298701
Srebf1	9	-71.57232704402516
Srebf1	10	76.80981595092024
Srebf1	11	14.285714285714285
Srebf1	12	NA
Srf	1	-48.22085889570552
Srf	2	-78.27956989247312
Srf	3	-42.75303643724697
Srf	4	-64.27244582043343
Srf	5	13.896713615023474
Srf	6	10
Srf	7	-8.550185873605948
Srf	8	117.92207792207792
Srf	9	9.937106918238994
Srf	10	235.21472392638037
Srf	11	14.285714285714285
Srf	12	-52.88461538461539
Stat1	1	116.44171779141104
Stat1	2	-78.49462365591397
Stat1	3	-69.39271255060729
Stat1	4	-74.6749226006192
Stat1	5	112.018779342723
Stat1	6	-66.9
Stat1	7	-68.55018587360595
Stat1	8	-58.7012987012987
Stat1	9	126.54088050314465
Stat1	10	92.88343558282209
Stat1	11	-8.571428571428571
Stat1	12	67.11538461538461
Stat2	1	87.36196319018404
Stat2	2	-65.3763440860215
Stat2	3	-17.327935222672064
Stat2	4	-82.16718266253869
Stat2	5	-48.920187793427225
Stat2	6	-53.900000000000006
Stat2	7	29.814126394052042
Stat2	8	-85.71428571428571
Stat2	9	40.88050314465409
Stat2	10	226.99386503067487
Stat2	11	-42.857142857142854
Stat2	12	-1.5384615384615385
Stat3	1	-45.766871165644176
Stat3	2	42.365591397849464
Stat3	3	33.84615384615385
Stat3	4	-21.73374613003096
Stat3	5	-95.86854460093896
Stat3	6	-90.5
Stat3	7	104.23791821561339
Stat3	8	-7.532467532467532
Stat3	9	39.87421383647799
Stat3	10	39.50920245398773
Stat3	11	-27.61904761904762
Stat3	12	10
Stat5a	1	39.87730061349693
Stat5a	2	12.043010752688172
Stat5a	3	-44.8582995951417
Stat5a	4	-74.6749226006192
Stat5a	5	-84.60093896713616
Stat5a	6	-79.60000000000001
Stat5a	7	69.07063197026022
Stat5a	8	-66.75324675324676
Stat5a	9	-3.647798742138365
Stat5a	10	284.1717791411043
Stat5a	11	-57.14285714285714
Stat5a	12	34.03846153846154
Stat5b	1	49.079754601226995
Stat5b	2	-2.3655913978494625
Stat5b	3	55.95141700404859
Stat5b	4	-75.78947368421053
Stat5b	5	1.2206572769953052
Stat5b	6	41.4
Stat5b	7	-82.60223048327137
Stat5b	8	-82.85714285714286
Stat5b	9	69.30817610062893
Stat5b	10	36.07361963190184
Stat5b	11	-36.19047619047619
Stat5b	12	65.38461538461539
Stat6	1	-24.171779141104295
Stat6	2	-11.612903225806452
Stat6	3	-65.74898785425101
Stat6	4	0.37151702786377705
Stat6	5	-47.69953051643193
Stat6	6	117.19999999999999
Stat6	7	-3.197026022304833
Stat6	8	-68.05194805194805
Stat6	9	11.949685534591195
Stat6	10	127.48466257668711
Stat6	11	14.285714285714285
Stat6	12	-86.73076923076923
Sumo2	1	1.1042944785276074
Sumo2	2	-18.064516129032256
Sumo2	3	119.43319838056681
Sumo2	4	-42.972136222910216
Sumo2	5	-51.737089201877936
Sumo2	6	-81.10000000000001
Sumo2	7	52.19330855018587
Sumo2	8	-58.18181818181818
Sumo2	9	-17.358490566037734
Sumo2	10	26.380368098159508
Sumo2	11	7.6190476190476195
Sumo2	12	17.884615384615383
Trim33	1	-50.42944785276073
Trim33	2	-21.72043010752688
Trim33	3	13.360323886639677
Trim33	4	-8.111455108359134
Trim33	5	31.36150234741784
Trim33	6	9.6
Trim33	7	25.50185873605948
Trim33	8	-16.363636363636363
Trim33	9	-41.63522012578616
Trim33	10	45.52147239263803
Trim33	11	13.333333333333334
Trim33	12	-55.00000000000001
Trp53	1	12.269938650306749
Trp53	2	-40.215053763440864
Trp53	3	-40.32388663967612
Trp53	4	-54.05572755417957
Trp53	5	22.816901408450704
Trp53	6	-24.7
Trp53	7	-46.17100371747212
Trp53	8	-28.83116883116883
Trp53	9	27.169811320754718
Trp53	10	211.16564417177912
Trp53	11	7.6190476190476195
Trp53	12	47.88461538461539
Usf2	1	21.595092024539877
Usf2	2	-30.752688172043012
Usf2	3	12.145748987854251
Usf2	4	-60.247678018575854
Usf2	5	-40.845070422535215
Usf2	6	133.4
Usf2	7	-20.148698884758364
Usf2	8	-46.75324675324675
Usf2	9	-16.10062893081761
Usf2	10	47.97546012269939
Usf2	11	10.476190476190476
Usf2	12	13.076923076923078
Vdr	1	-98.8957055214724
Vdr	2	35.913978494623656
Vdr	3	-64.93927125506073
Vdr	4	54.05572755417957
Vdr	5	NA
Vdr	6	-60
Vdr	7	152.8624535315985
Vdr	8	162.85714285714286
Vdr	9	-91.06918238993711
Vdr	10	47.85276073619632
Vdr	11	14.285714285714285
Vdr	12	-25.192307692307693
Zbtb46	1	39.263803680981596
Zbtb46	2	-8.172043010752688
Zbtb46	3	18.866396761133604
Zbtb46	4	-26.377708978328172
Zbtb46	5	-80.56338028169014
Zbtb46	6	107.89999999999999
Zbtb46	7	-6.245353159851301
Zbtb46	8	-81.2987012987013
Zbtb46	9	29.937106918238992
Zbtb46	10	-8.957055214723926
Zbtb46	11	-33.33333333333333
Zbtb46	12	-8.269230769230768
Zmynd11	1	157.17791411042944
Zmynd11	2	-63.87096774193548
Zmynd11	3	-48.259109311740886
Zmynd11	4	-32.44582043343654
Zmynd11	5	-92.48826291079813
Zmynd11	6	24.7
Zmynd11	7	101.93308550185873
Zmynd11	8	-99.74025974025975
Zmynd11	9	15.723270440251572
Zmynd11	10	32.63803680981595
Zmynd11	11	14.285714285714285
Zmynd11	12	-99.8076923076923
