## Supplementary Data 8 for "Transcriptional regulators predicted to drive macrophage dysregulation during impaired wound healing in diabetic mice"

factor	clusterid	pct_change
Adnp	1	-94.11042944785277
Adnp	2	30.53763440860215
Adnp	3	-73.19838056680162
Adnp	4	20.804953560371516
Adnp	5	16.525821596244132
Adnp	6	-17.8
Adnp	7	-12.490706319702602
Adnp	8	550.9090909090909
Adnp	9	-31.82389937106918
Adnp	10	-35.70552147239264
Adnp	11	14.285714285714285
Adnp	12	-44.03846153846154
Arid1a	1	-21.104294478527606
Arid1a	2	23.225806451612904
Arid1a	3	67.53036437246963
Arid1a	4	-1.9195046439628483
Arid1a	5	90.79812206572771
Arid1a	6	-39.900000000000006
Arid1a	7	-49.21933085501859
Arid1a	8	13.766233766233766
Arid1a	9	28.80503144654088
Arid1a	10	-99.75460122699387
Arid1a	11	14.285714285714285
Arid1a	12	-24.807692307692307
Atf3	1	99.01840490797545
Atf3	2	-98.49462365591398
Atf3	3	-1.862348178137652
Atf3	4	-56.532507739938076
Atf3	5	36.80751173708921
Atf3	6	177.89999999999998
Atf3	7	-78.58736059479554
Atf3	8	-70.9090909090909
Atf3	9	15.345911949685535
Atf3	10	11.16564417177914
Atf3	11	14.285714285714285
Atf3	12	-92.6923076923077
Atf4	1	159.1411042944785
Atf4	2	-25.161290322580644
Atf4	3	-80.08097165991903
Atf4	4	-98.76160990712074
Atf4	5	-25.16431924882629
Atf4	6	-86.8
Atf4	7	-95.76208178438662
Atf4	8	-91.68831168831169
Atf4	9	93.45911949685535
Atf4	10	129.4478527607362
Atf4	11	-27.61904761904762
Atf4	12	463.84615384615387
Batf	1	-98.8957055214724
Batf	2	-36.774193548387096
Batf	3	-49.797570850202426
Batf	4	71.14551083591331
Batf	5	32.67605633802817
Batf	6	-32.7
Batf	7	88.47583643122677
Batf	8	145.45454545454547
Batf	9	-93.45911949685535
Batf	10	-9.815950920245399
Batf	11	14.285714285714285
Batf	12	NA
Batf3	1	-28.834355828220858
Batf3	2	89.6774193548387
Batf3	3	-15.951417004048581
Batf3	4	33.869969040247675
Batf3	5	-9.014084507042254
Batf3	6	-93.5
Batf3	7	115.01858736059481
Batf3	8	16.883116883116884
Batf3	9	-53.081761006289305
Batf3	10	-22.94478527607362
Batf3	11	14.285714285714285
Batf3	12	-99.8076923076923
Bcl6	1	13.61963190184049
Bcl6	2	-69.03225806451613
Bcl6	3	-36.51821862348178
Bcl6	4	-28.916408668730647
Bcl6	5	26.384976525821596
Bcl6	6	28.299999999999997
Bcl6	7	-50.18587360594795
Bcl6	8	-32.98701298701299
Bcl6	9	196.22641509433961
Bcl6	10	-13.25153374233129
Bcl6	11	5.714285714285714
Bcl6	12	-17.692307692307693
Bhlhe40	1	104.1717791411043
Bhlhe40	2	-13.978494623655912
Bhlhe40	3	-75.54655870445343
Bhlhe40	4	-70.83591331269349
Bhlhe40	5	8.92018779342723
Bhlhe40	6	-52.7
Bhlhe40	7	-88.77323420074349
Bhlhe40	8	-95.58441558441558
Bhlhe40	9	322.64150943396226
Bhlhe40	10	30.67484662576687
Bhlhe40	11	14.285714285714285
Bhlhe40	12	87.88461538461539
Brd2	1	23.190184049079754
Brd2	2	-63.655913978494624
Brd2	3	38.8663967611336
Brd2	4	-38.82352941176471
Brd2	5	1.4084507042253522
Brd2	6	9.8
Brd2	7	-30.4089219330855
Brd2	8	-22.857142857142858
Brd2	9	43.27044025157233
Brd2	10	16.19631901840491
Brd2	11	12.380952380952381
Brd2	12	28.653846153846153
Brd3	1	-39.75460122699386
Brd3	2	-14.408602150537634
Brd3	3	-38.78542510121458
Brd3	4	49.59752321981424
Brd3	5	44.60093896713615
Brd3	6	-61.8
Brd3	7	66.31970260223048
Brd3	8	196.88311688311688
Brd3	9	-78.23899371069183
Brd3	10	-46.012269938650306
Brd3	11	11.428571428571429
Brd3	12	-87.11538461538461
Brd4	1	22.085889570552148
Brd4	2	5.376344086021505
Brd4	3	-92.95546558704454
Brd4	4	-69.04024767801857
Brd4	5	-35.86854460093897
Brd4	6	-83.8
Brd4	7	-98.95910780669145
Brd4	8	-48.83116883116883
Brd4	9	203.89937106918242
Brd4	10	157.91411042944785
Brd4	11	14.285714285714285
Brd4	12	360.3846153846154
Brd9	1	-67.36196319018404
Brd9	2	18.494623655913976
Brd9	3	-59.02834008097167
Brd9	4	143.40557275541798
Brd9	5	230.23474178403757
Brd9	6	-97.39999999999999
Brd9	7	-88.77323420074349
Brd9	8	70.9090909090909
Brd9	9	-47.42138364779874
Brd9	10	-99.38650306748467
Brd9	11	14.285714285714285
Brd9	12	-97.88461538461539
Cdk9	1	-25.153374233128833
Cdk9	2	-58.06451612903226
Cdk9	3	-11.093117408906883
Cdk9	4	9.659442724458204
Cdk9	5	21.5962441314554
Cdk9	6	30.099999999999998
Cdk9	7	3.866171003717472
Cdk9	8	88.83116883116882
Cdk9	9	-20.88050314465409
Cdk9	10	-13.865030674846626
Cdk9	11	10.476190476190476
Cdk9	12	-38.65384615384615
Cebpa	1	-4.294478527607362
Cebpa	2	42.365591397849464
Cebpa	3	-87.61133603238866
Cebpa	4	-30.092879256965944
Cebpa	5	-55.02347417840375
Cebpa	6	-75.2
Cebpa	7	113.38289962825279
Cebpa	8	844.9350649350649
Cebpa	9	-89.81132075471699
Cebpa	10	NA
Cebpa	11	14.285714285714285
Cebpa	12	NA
Cebpb	1	121.10429447852759
Cebpb	2	-12.043010752688172
Cebpb	3	-83.80566801619433
Cebpb	4	-42.6625386996904
Cebpb	5	-82.15962441314554
Cebpb	6	-12.2
Cebpb	7	-95.8364312267658
Cebpb	8	NA
Cebpb	9	34.84276729559748
Cebpb	10	96.1963190184049
Cebpb	11	-5.714285714285714
Cebpb	12	463.2692307692308
Cebpd	1	-17.300613496932517
Cebpd	2	10.10752688172043
Cebpd	3	-59.27125506072875
Cebpd	4	39.318885448916404
Cebpd	5	0.7511737089201878
Cebpd	6	-96.8
Cebpd	7	144.38661710037175
Cebpd	8	21.818181818181817
Cebpd	9	-69.0566037735849
Cebpd	10	10.797546012269938
Cebpd	11	14.285714285714285
Cebpd	12	-82.5
Creb1	1	-95.58282208588957
Creb1	2	-2.1505376344086025
Creb1	3	16.842105263157894
Creb1	4	-30.27863777089783
Creb1	5	1.5962441314553992
Creb1	6	10.100000000000001
Creb1	7	9.962825278810408
Creb1	8	-87.53246753246754
Creb1	9	169.81132075471697
Creb1	10	37.17791411042945
Creb1	11	13.333333333333334
Creb1	12	-98.46153846153847
Ctcf	1	201.22699386503066
Ctcf	2	1.935483870967742
Ctcf	3	-81.78137651821862
Ctcf	4	-20.309597523219814
Ctcf	5	147.04225352112675
Ctcf	6	-44.6
Ctcf	7	-67.43494423791822
Ctcf	8	105.45454545454544
Ctcf	9	5.283018867924529
Ctcf	10	-57.79141104294479
Ctcf	11	14.285714285714285
Ctcf	12	-99.23076923076923
Cxxc1	1	46.13496932515338
Cxxc1	2	-79.78494623655914
Cxxc1	3	11.65991902834008
Cxxc1	4	-53.00309597523219
Cxxc1	5	13.427230046948358
Cxxc1	6	23.9
Cxxc1	7	-59.92565055762081
Cxxc1	8	-78.70129870129871
Cxxc1	9	89.937106918239
Cxxc1	10	29.447852760736197
Cxxc1	11	-19.047619047619047
Cxxc1	12	95.96153846153847
E2f4	1	-65.76687116564418
E2f4	2	-20.21505376344086
E2f4	3	39.91902834008097
E2f4	4	-5.634674922600619
E2f4	5	20.093896713615024
E2f4	6	24.6
E2f4	7	-6.319702602230483
E2f4	8	-33.246753246753244
E2f4	9	10.062893081761008
E2f4	10	19.754601226993866
E2f4	11	11.428571428571429
E2f4	12	-52.307692307692314
Egr1	1	60.49079754601227
Egr1	2	-21.72043010752688
Egr1	3	-57.165991902834016
Egr1	4	-70.21671826625388
Egr1	5	20.56338028169014
Egr1	6	14.6
Egr1	7	-32.9368029739777
Egr1	8	-27.27272727272727
Egr1	9	-29.056603773584904
Egr1	10	200.61349693251535
Egr1	11	7.6190476190476195
Egr1	12	42.11538461538461
Egr2	1	78.8957055214724
Egr2	2	-62.58064516129033
Egr2	3	-34.17004048582996
Egr2	4	-91.26934984520125
Egr2	5	18.028169014084508
Egr2	6	-10.7
Egr2	7	-88.55018587360594
Egr2	8	-93.24675324675324
Egr2	9	211.0691823899371
Egr2	10	38.65030674846626
Egr2	11	-43.80952380952381
Egr2	12	204.23076923076923
Elf1	1	-61.104294478527606
Elf1	2	26.881720430107524
Elf1	3	19.59514170040486
Elf1	4	33.188854489164086
Elf1	5	156.056338028169
Elf1	6	-98.2
Elf1	7	-78.58736059479554
Elf1	8	182.0779220779221
Elf1	9	-48.679245283018865
Elf1	10	-43.92638036809816
Elf1	11	14.285714285714285
Elf1	12	0.19230769230769232
Elf4	1	10.429447852760736
Elf4	2	-96.55913978494624
Elf4	3	-33.441295546558706
Elf4	4	-2.043343653250774
Elf4	5	27.323943661971832
Elf4	6	58.699999999999996
Elf4	7	36.50557620817844
Elf4	8	-94.8051948051948
Elf4	9	18.364779874213834
Elf4	10	16.56441717791411
Elf4	11	14.285714285714285
Elf4	12	-94.23076923076923
Ep300	1	-28.343558282208587
Ep300	2	42.795698924731184
Ep300	3	64.69635627530364
Ep300	4	27.18266253869969
Ep300	5	6.009389671361502
Ep300	6	-9.2
Ep300	7	-61.858736059479554
Ep300	8	-99.74025974025975
Ep300	9	-70.94339622641509
Ep300	10	58.03680981595092
Ep300	11	14.285714285714285
Ep300	12	21.923076923076923
Ezh2	1	52.392638036809814
Ezh2	2	-94.83870967741936
Ezh2	3	-49.716599190283404
Ezh2	4	-2.9721362229102164
Ezh2	5	63.00469483568075
Ezh2	6	-74.5
Ezh2	7	-0.8921933085501859
Ezh2	8	58.7012987012987
Ezh2	9	192.32704402515722
Ezh2	10	-60.49079754601227
Ezh2	11	14.285714285714285
Ezh2	12	-99.03846153846155
Fli1	1	-94.84662576687116
Fli1	2	45.16129032258064
Fli1	3	-23.643724696356276
Fli1	4	9.226006191950464
Fli1	5	-56.33802816901409
Fli1	6	-5.7
Fli1	7	43.048327137546465
Fli1	8	494.28571428571433
Fli1	9	8.050314465408805
Fli1	10	-96.1963190184049
Fli1	11	14.285714285714285
Fli1	12	-79.61538461538461
Fos	1	79.01840490797547
Fos	2	-99.56989247311829
Fos	3	-0.24291497975708504
Fos	4	-91.20743034055727
Fos	5	0
Fos	6	140.7
Fos	7	-97.69516728624535
Fos	8	-68.31168831168831
Fos	9	295.3459119496855
Fos	10	-98.15950920245399
Fos	11	-35.23809523809524
Fos	12	-8.846153846153847
Fosl2	1	69.4478527607362
Fosl2	2	-99.13978494623656
Fosl2	3	-83.56275303643724
Fosl2	4	-62.04334365325077
Fosl2	5	7.417840375586854
Fosl2	6	79.7
Fosl2	7	NA
Fosl2	8	-94.02597402597402
Fosl2	9	-22.138364779874216
Fosl2	10	129.8159509202454
Fosl2	11	-40.95238095238095
Fosl2	12	369.42307692307696
Gabpa	1	74.84662576687117
Gabpa	2	-31.827956989247312
Gabpa	3	-12.307692307692308
Gabpa	4	60.371517027863774
Gabpa	5	-5.539906103286385
Gabpa	6	47.699999999999996
Gabpa	7	-31.15241635687732
Gabpa	8	-85.19480519480518
Gabpa	9	-65.9119496855346
Gabpa	10	-73.00613496932516
Gabpa	11	14.285714285714285
Gabpa	12	28.46153846153846
Hcfc1	1	-63.558282208588956
Hcfc1	2	14.838709677419354
Hcfc1	3	-27.692307692307693
Hcfc1	4	-21.795665634674926
Hcfc1	5	30.7981220657277
Hcfc1	6	-47.5
Hcfc1	7	83.19702602230483
Hcfc1	8	288.05194805194805
Hcfc1	9	-48.17610062893082
Hcfc1	10	-8.83435582822086
Hcfc1	11	13.333333333333334
Hcfc1	12	-95.57692307692308
Hdac3	1	-55.828220858895705
Hdac3	2	-0.43010752688172044
Hdac3	3	55.62753036437247
Hdac3	4	24.396284829721363
Hdac3	5	5.446009389671361
Hdac3	6	-79.2
Hdac3	7	27.137546468401485
Hdac3	8	72.98701298701299
Hdac3	9	-37.23270440251572
Hdac3	10	-40.12269938650307
Hdac3	11	13.333333333333334
Hdac3	12	14.038461538461538
Hes1	1	1.5950920245398774
Hes1	2	29.24731182795699
Hes1	3	10.445344129554655
Hes1	4	-50.40247678018576
Hes1	5	-79.15492957746478
Hes1	6	75.5
Hes1	7	55.24163568773234
Hes1	8	-95.32467532467533
Hes1	9	44.40251572327044
Hes1	10	55.4601226993865
Hes1	11	-37.142857142857146
Hes1	12	-99.61538461538461
Hif1a	1	16.687116564417177
Hif1a	2	-63.655913978494624
Hif1a	3	80.80971659919028
Hif1a	4	-25.94427244582043
Hif1a	5	-12.300469483568074
Hif1a	6	-40.9
Hif1a	7	-87.95539033457248
Hif1a	8	-79.48051948051949
Hif1a	9	78.61635220125787
Hif1a	10	-14.969325153374232
Hif1a	11	4.761904761904762
Hif1a	12	211.92307692307693
Ikzf1	1	77.30061349693251
Ikzf1	2	20.86021505376344
Ikzf1	3	-48.74493927125506
Ikzf1	4	-15.294117647058824
Ikzf1	5	4.225352112676056
Ikzf1	6	-87.3
Ikzf1	7	103.64312267657994
Ikzf1	8	35.324675324675326
Ikzf1	9	-15.59748427672956
Ikzf1	10	-28.588957055214724
Ikzf1	11	14.285714285714285
Ikzf1	12	-45.76923076923077
Irf1	1	93.9877300613497
Irf1	2	0.21505376344086022
Irf1	3	-65.9919028340081
Irf1	4	-77.02786377708978
Irf1	5	-3.943661971830986
Irf1	6	-71
Irf1	7	-59.628252788104085
Irf1	8	9.61038961038961
Irf1	9	190.44025157232704
Irf1	10	46.87116564417178
Irf1	11	-38.095238095238095
Irf1	12	183.26923076923077
Irf3	1	-99.6319018404908
Irf3	2	20
Irf3	3	-76.19433198380567
Irf3	4	76.03715170278637
Irf3	5	-94.08450704225352
Irf3	6	-86.3
Irf3	7	169.5910780669145
Irf3	8	68.05194805194805
Irf3	9	-62.64150943396226
Irf3	10	27.85276073619632
Irf3	11	14.285714285714285
Irf3	12	1.9230769230769231
Irf4	1	3.067484662576687
Irf4	2	38.70967741935484
Irf4	3	-82.91497975708502
Irf4	4	-37.027863777089784
Irf4	5	159.06103286384976
Irf4	6	-71.6
Irf4	7	-49.814126394052046
Irf4	8	265.4545454545455
Irf4	9	75.09433962264151
Irf4	10	-1.3496932515337423
Irf4	11	14.285714285714285
Irf4	12	-98.84615384615385
Irf5	1	174.72392638036808
Irf5	2	0.21505376344086022
Irf5	3	-87.93522267206477
Irf5	4	-39.44272445820434
Irf5	5	-26.103286384976528
Irf5	6	-96.89999999999999
Irf5	7	178.364312267658
Irf5	8	-63.896103896103895
Irf5	9	-60.25157232704402
Irf5	10	36.56441717791411
Irf5	11	14.285714285714285
Irf5	12	-85
Irf8	1	-95.70552147239265
Irf8	2	28.602150537634408
Irf8	3	-47.20647773279352
Irf8	4	-0.18575851393188852
Irf8	5	-52.58215962441315
Irf8	6	-90
Irf8	7	80.89219330855019
Irf8	8	612.987012987013
Irf8	9	-93.83647798742139
Irf8	10	-1.4723926380368098
Irf8	11	14.285714285714285
Irf8	12	-2.307692307692308
Irf9	1	-63.68098159509202
Irf9	2	44.73118279569893
Irf9	3	-65.34412955465586
Irf9	4	87.6780185758514
Irf9	5	10.516431924882628
Irf9	6	-70.7
Irf9	7	-95.46468401486989
Irf9	8	-81.03896103896105
Irf9	9	-58.23899371069182
Irf9	10	10.797546012269938
Irf9	11	14.285714285714285
Irf9	12	433.2692307692308
Jun	1	-26.012269938650306
Jun	2	-77.84946236559139
Jun	3	146.72064777327935
Jun	4	-68.29721362229103
Jun	5	25.258215962441316
Jun	6	44.800000000000004
Jun	7	-95.09293680297398
Jun	8	-67.27272727272727
Jun	9	-48.679245283018865
Jun	10	-1.8404907975460123
Jun	11	14.285714285714285
Jun	12	206.34615384615387
Junb	1	147.4846625766871
Junb	2	-11.182795698924732
Junb	3	-41.45748987854251
Junb	4	-97.3374613003096
Junb	5	4.600938967136151
Junb	6	138.1
Junb	7	NA
Junb	8	-85.19480519480518
Junb	9	142.0125786163522
Junb	10	-57.05521472392638
Junb	11	-31.428571428571427
Junb	12	105
Jund	1	63.68098159509202
Jund	2	-97.63440860215053
Jund	3	48.01619433198381
Jund	4	-99.81424148606811
Jund	5	109.01408450704227
Jund	6	54.1
Jund	7	-78.43866171003717
Jund	8	117.66233766233766
Jund	9	-70.94339622641509
Jund	10	89.57055214723927
Jund	11	14.285714285714285
Jund	12	-62.88461538461539
Kdm1a	1	-24.049079754601227
Kdm1a	2	-50.752688172043015
Kdm1a	3	9.230769230769232
Kdm1a	4	-3.0959752321981426
Kdm1a	5	22.72300469483568
Kdm1a	6	21.9
Kdm1a	7	-3.494423791821561
Kdm1a	8	62.077922077922075
Kdm1a	9	10.69182389937107
Kdm1a	10	-20
Kdm1a	11	11.428571428571429
Kdm1a	12	-42.11538461538461
Kdm6b	1	16.441717791411044
Kdm6b	2	-93.76344086021506
Kdm6b	3	-10.283400809716598
Kdm6b	4	-47.80185758513932
Kdm6b	5	13.990610328638498
Kdm6b	6	140.5
Kdm6b	7	-93.45724907063196
Kdm6b	8	-39.48051948051948
Kdm6b	9	182.26415094339623
Kdm6b	10	-25.398773006134967
Kdm6b	11	10.476190476190476
Kdm6b	12	-37.88461538461539
Klf4	1	91.53374233128835
Klf4	2	-89.6774193548387
Klf4	3	-53.68421052631579
Klf4	4	-78.57585139318886
Klf4	5	21.314553990610328
Klf4	6	-28.1
Klf4	7	-11.003717472118959
Klf4	8	-27.532467532467532
Klf4	9	174.33962264150944
Klf4	10	69.93865030674846
Klf4	11	0
Klf4	12	-8.653846153846153
Kmt2a	1	-99.50920245398774
Kmt2a	2	21.0752688172043
Kmt2a	3	25.991902834008094
Kmt2a	4	-12.56965944272446
Kmt2a	5	88.26291079812206
Kmt2a	6	-98.9
Kmt2a	7	-37.100371747211895
Kmt2a	8	149.6103896103896
Kmt2a	9	-45.28301886792453
Kmt2a	10	102.82208588957056
Kmt2a	11	14.285714285714285
Kmt2a	12	14.23076923076923
Kmt2d	1	23.92638036809816
Kmt2d	2	-97.84946236559139
Kmt2d	3	-24.858299595141702
Kmt2d	4	-56.532507739938076
Kmt2d	5	-47.32394366197183
Kmt2d	6	-81
Kmt2d	7	199.40520446096656
Kmt2d	8	-51.688311688311686
Kmt2d	9	6.666666666666667
Kmt2d	10	27.116564417177912
Kmt2d	11	14.285714285714285
Kmt2d	12	4.230769230769231
Lmo2	1	-49.8159509202454
Lmo2	2	-51.82795698924731
Lmo2	3	1.0526315789473684
Lmo2	4	-16.656346749226007
Lmo2	5	35.68075117370892
Lmo2	6	22.2
Lmo2	7	3.940520446096654
Lmo2	8	230.12987012987014
Lmo2	9	-1.7610062893081762
Lmo2	10	-43.43558282208589
Lmo2	11	11.428571428571429
Lmo2	12	-54.230769230769226
Mafb	1	-99.87730061349693
Mafb	2	-1.935483870967742
Mafb	3	90.12145748987854
Mafb	4	-70.6501547987616
Mafb	5	-68.45070422535211
Mafb	6	-43.3
Mafb	7	54.5724907063197
Mafb	8	599.2207792207793
Mafb	9	-46.16352201257862
Mafb	10	-99.75460122699387
Mafb	11	13.333333333333334
Mafb	12	26.53846153846154
Maff	1	50.306748466257666
Maff	2	NA
Maff	3	-91.49797570850203
Maff	4	-71.76470588235294
Maff	5	11.173708920187792
Maff	6	-96.89999999999999
Maff	7	-99.70260223048328
Maff	8	-3.116883116883117
Maff	9	306.6666666666667
Maff	10	82.20858895705521
Maff	11	0.9523809523809524
Maff	12	276.53846153846155
Mapk3	1	63.68098159509202
Mapk3	2	20.64516129032258
Mapk3	3	-7.530364372469636
Mapk3	4	26.873065015479874
Mapk3	5	6.854460093896714
Mapk3	6	-95.7
Mapk3	7	31.59851301115242
Mapk3	8	269.35064935064935
Mapk3	9	-94.46540880503144
Mapk3	10	-99.14110429447854
Mapk3	11	9.523809523809524
Mapk3	12	2.8846153846153846
Med1	1	-11.533742331288344
Med1	2	-42.1505376344086
Med1	3	-4.615384615384616
Med1	4	-0.6191950464396285
Med1	5	27.136150234741784
Med1	6	6.6000000000000005
Med1	7	3.1226765799256504
Med1	8	51.94805194805194
Med1	9	2.138364779874214
Med1	10	-7.2392638036809815
Med1	11	9.523809523809524
Med1	12	-40
Myc	1	169.8159509202454
Myc	2	-0.43010752688172044
Myc	3	-30.2834008097166
Myc	4	-42.414860681114554
Myc	5	-62.91079812206573
Myc	6	-66.7
Myc	7	51.52416356877323
Myc	8	-65.45454545454545
Myc	9	-17.232704402515722
Myc	10	53.128834355828225
Myc	11	14.285714285714285
Myc	12	50.38461538461539
Ncor1	1	-91.41104294478528
Ncor1	2	-1.0752688172043012
Ncor1	3	-50.93117408906883
Ncor1	4	-70.52631578947368
Ncor1	5	10.234741784037558
Ncor1	6	22.5
Ncor1	7	-30.334572490706318
Ncor1	8	633.2467532467533
Ncor1	9	2.0125786163522013
Ncor1	10	11.16564417177914
Ncor1	11	14.285714285714285
Ncor1	12	6.153846153846154
Ncor2	1	-99.50920245398774
Ncor2	2	-19.13978494623656
Ncor2	3	-40.16194331983806
Ncor2	4	55.10835913312694
Ncor2	5	-8.450704225352112
Ncor2	6	19.900000000000002
Ncor2	7	-33.15985130111524
Ncor2	8	6.753246753246753
Ncor2	9	130.062893081761
Ncor2	10	23.43558282208589
Ncor2	11	3.8095238095238098
Ncor2	12	-79.23076923076923
Nelfa	1	-86.13496932515338
Nelfa	2	-24.731182795698924
Nelfa	3	-51.093117408906885
Nelfa	4	62.538699690402474
Nelfa	5	-14.366197183098592
Nelfa	6	-15.1
Nelfa	7	92.4907063197026
Nelfa	8	66.49350649350649
Nelfa	9	-54.339622641509436
Nelfa	10	22.085889570552148
Nelfa	11	9.523809523809524
Nelfa	12	-99.23076923076923
Nelfe	1	38.77300613496932
Nelfe	2	-59.13978494623656
Nelfe	3	-67.6923076923077
Nelfe	4	-17.151702786377708
Nelfe	5	4.788732394366197
Nelfe	6	129.8
Nelfe	7	-37.62081784386617
Nelfe	8	-8.831168831168831
Nelfe	9	-42.64150943396226
Nelfe	10	43.92638036809816
Nelfe	11	11.428571428571429
Nelfe	12	44.61538461538462
Nfatc2	1	NA
Nfatc2	2	33.97849462365591
Nfatc2	3	-62.0242914979757
Nfatc2	4	-92.13622291021672
Nfatc2	5	95.77464788732394
Nfatc2	6	-38.2
Nfatc2	7	-70.4089219330855
Nfatc2	8	939.7402597402598
Nfatc2	9	67.0440251572327
Nfatc2	10	-52.88343558282208
Nfatc2	11	14.285714285714285
Nfatc2	12	-99.03846153846155
Nfe2l2	1	126.38036809815951
Nfe2l2	2	-79.35483870967742
Nfe2l2	3	-55.95141700404859
Nfe2l2	4	-84.45820433436533
Nfe2l2	5	7.417840375586854
Nfe2l2	6	-5.7
Nfe2l2	7	-99.77695167286245
Nfe2l2	8	-95.32467532467533
Nfe2l2	9	347.54716981132077
Nfe2l2	10	-2.9447852760736195
Nfe2l2	11	0
Nfe2l2	12	65.76923076923077
Nfkb1	1	30.920245398773005
Nfkb1	2	-93.33333333333333
Nfkb1	3	NA
Nfkb1	4	3.9628482972136228
Nfkb1	5	16.901408450704224
Nfkb1	6	-97.6
Nfkb1	7	-14.646840148698884
Nfkb1	8	-73.50649350649351
Nfkb1	9	194.71698113207546
Nfkb1	10	37.30061349693251
Nfkb1	11	14.285714285714285
Nfkb1	12	146.53846153846152
Nr1h2	1	74.11042944785277
Nr1h2	2	12.473118279569892
Nr1h2	3	-54.089068825910935
Nr1h2	4	3.9628482972136228
Nr1h2	5	-68.63849765258216
Nr1h2	6	71.2
Nr1h2	7	56.57992565055762
Nr1h2	8	-4.935064935064935
Nr1h2	9	-78.11320754716982
Nr1h2	10	-13.496932515337424
Nr1h2	11	14.285714285714285
Nr1h2	12	-12.5
Nr1h3	1	-19.38650306748466
Nr1h3	2	5.161290322580645
Nr1h3	3	-52.63157894736842
Nr1h3	4	119.07120743034056
Nr1h3	5	-62.441314553990615
Nr1h3	6	-89.1
Nr1h3	7	77.02602230483271
Nr1h3	8	-91.94805194805194
Nr1h3	9	8.176100628930817
Nr1h3	10	-62.08588957055214
Nr1h3	11	-19.047619047619047
Nr1h3	12	37.69230769230769
Nr3c1	1	-98.65030674846625
Nr3c1	2	15.483870967741936
Nr3c1	3	-35.38461538461539
Nr3c1	4	-38.76160990712074
Nr3c1	5	-90.4225352112676
Nr3c1	6	-46
Nr3c1	7	69.81412639405204
Nr3c1	8	504.93506493506493
Nr3c1	9	5.660377358490567
Nr3c1	10	31.28834355828221
Nr3c1	11	14.285714285714285
Nr3c1	12	3.8461538461538463
Nr4a1	1	61.47239263803681
Nr4a1	2	NA
Nr4a1	3	-84.37246963562754
Nr4a1	4	-92.94117647058823
Nr4a1	5	50.140845070422536
Nr4a1	6	-7.1
Nr4a1	7	-53.01115241635688
Nr4a1	8	-60.259740259740255
Nr4a1	9	350.062893081761
Nr4a1	10	28.22085889570552
Nr4a1	11	-41.904761904761905
Nr4a1	12	3.8461538461538463
Ogt	1	-76.07361963190185
Ogt	2	-32.68817204301075
Ogt	3	4.777327935222672
Ogt	4	-76.47058823529412
Ogt	5	-94.36619718309859
Ogt	6	-88.2
Ogt	7	92.71375464684016
Ogt	8	371.42857142857144
Ogt	9	98.23899371069183
Ogt	10	-10.184049079754601
Ogt	11	10.476190476190476
Ogt	12	86.34615384615385
Phf10	1	-92.51533742331289
Phf10	2	-2.1505376344086025
Phf10	3	38.46153846153847
Phf10	4	-58.63777089783282
Phf10	5	4.131455399061033
Phf10	6	-28.9
Phf10	7	-17.992565055762082
Phf10	8	551.1688311688312
Phf10	9	-7.79874213836478
Phf10	10	-84.5398773006135
Phf10	11	14.285714285714285
Phf10	12	64.8076923076923
Pparg	1	128.95705521472394
Pparg	2	41.72043010752688
Pparg	3	22.105263157894736
Pparg	4	-69.59752321981424
Pparg	5	100.18779342723005
Pparg	6	-80.80000000000001
Pparg	7	-14.49814126394052
Pparg	8	-96.88311688311688
Pparg	9	-4.528301886792453
Pparg	10	33.987730061349694
Pparg	11	14.285714285714285
Pparg	12	-65.57692307692308
Ppargc1b	1	24.171779141104295
Ppargc1b	2	44.3010752688172
Ppargc1b	3	41.13360323886639
Ppargc1b	4	-70.89783281733746
Ppargc1b	5	77.37089201877934
Ppargc1b	6	-74.5
Ppargc1b	7	-11.37546468401487
Ppargc1b	8	381.2987012987013
Ppargc1b	9	8.679245283018867
Ppargc1b	10	-98.15950920245399
Ppargc1b	11	14.285714285714285
Ppargc1b	12	-85.38461538461539
Rad21	1	-55.95092024539877
Rad21	2	20.21505376344086
Rad21	3	4.939271255060729
Rad21	4	-62.538699690402474
Rad21	5	-60.375586854460096
Rad21	6	-79.4
Rad21	7	70.70631970260223
Rad21	8	423.89610389610385
Rad21	9	-59.74842767295597
Rad21	10	61.717791411042946
Rad21	11	14.285714285714285
Rad21	12	23.46153846153846
Rel	1	56.07361963190184
Rel	2	-68.60215053763442
Rel	3	-62.5910931174089
Rel	4	-95.1702786377709
Rel	5	28.826291079812204
Rel	6	-77.9
Rel	7	-89.88847583643123
Rel	8	-93.5064935064935
Rel	9	320.125786163522
Rel	10	25.766871165644172
Rel	11	14.285714285714285
Rel	12	277.5
Rela	1	-40.98159509202454
Rela	2	-1.7204301075268817
Rela	3	-13.117408906882591
Rela	4	-98.01857585139318
Rela	5	-59.248826291079816
Rela	6	98.2
Rela	7	-90.70631970260223
Rela	8	517.922077922078
Rela	9	-68.17610062893081
Rela	10	74.96932515337423
Rela	11	14.285714285714285
Rela	12	168.84615384615384
Relb	1	48.466257668711656
Relb	2	18.27956989247312
Relb	3	-73.27935222672065
Relb	4	31.57894736842105
Relb	5	9.295774647887324
Relb	6	-36
Relb	7	-20.66914498141264
Relb	8	-99.74025974025975
Relb	9	84.27672955974843
Relb	10	15.828220858895707
Relb	11	14.285714285714285
Relb	12	4.615384615384616
Runx1	1	8.588957055214724
Runx1	2	NA
Runx1	3	-65.74898785425101
Runx1	4	-31.145510835913313
Runx1	5	25.16431924882629
Runx1	6	108.60000000000001
Runx1	7	-99.70260223048328
Runx1	8	-76.1038961038961
Runx1	9	119.62264150943396
Runx1	10	117.66871165644173
Runx1	11	14.285714285714285
Runx1	12	12.5
Runx3	1	-63.80368098159509
Runx3	2	-96.7741935483871
Runx3	3	-52.388663967611336
Runx3	4	27.492260061919506
Runx3	5	35.774647887323944
Runx3	6	-47.099999999999994
Runx3	7	-99.85130111524163
Runx3	8	-99.74025974025975
Runx3	9	345.5345911949685
Runx3	10	11.533742331288344
Runx3	11	13.333333333333334
Runx3	12	25.961538461538463
Rxra	1	-55.33742331288344
Rxra	2	0.6451612903225806
Rxra	3	-96.51821862348177
Rxra	4	29.721362229102166
Rxra	5	-67.88732394366197
Rxra	6	-3.6999999999999997
Rxra	7	84.53531598513011
Rxra	8	569.090909090909
Rxra	9	-74.84276729559748
Rxra	10	NA
Rxra	11	14.285714285714285
Rxra	12	-2.5
Setd1a	1	150.06134969325154
Setd1a	2	15.053763440860216
Setd1a	3	-55.78947368421052
Setd1a	4	-19.13312693498452
Setd1a	5	-85.63380281690141
Setd1a	6	-67.2
Setd1a	7	93.90334572490706
Setd1a	8	NA
Setd1a	9	6.289308176100629
Setd1a	10	40.49079754601227
Setd1a	11	10.476190476190476
Setd1a	12	3.8461538461538463
Smarca4	1	-28.957055214723926
Smarca4	2	47.52688172043011
Smarca4	3	-37.48987854251012
Smarca4	4	-62.66253869969041
Smarca4	5	85.72769953051643
Smarca4	6	-65.9
Smarca4	7	-43.42007434944238
Smarca4	8	2.5974025974025974
Smarca4	9	185.91194968553458
Smarca4	10	42.08588957055215
Smarca4	11	14.285714285714285
Smarca4	12	-5
Smarcb1	1	11.28834355828221
Smarcb1	2	76.34408602150538
Smarcb1	3	-91.74089068825911
Smarcb1	4	31.640866873065015
Smarcb1	5	8.075117370892018
Smarcb1	6	-6.800000000000001
Smarcb1	7	-8.401486988847584
Smarcb1	8	12.467532467532468
Smarcb1	9	50.44025157232704
Smarcb1	10	20.736196319018404
Smarcb1	11	14.285714285714285
Smarcb1	12	-69.8076923076923
Smc1a	1	113.00613496932515
Smc1a	2	6.021505376344086
Smc1a	3	-64.45344129554655
Smc1a	4	-93.12693498452013
Smc1a	5	8.826291079812206
Smc1a	6	-75.6
Smc1a	7	66.09665427509293
Smc1a	8	120.51948051948051
Smc1a	9	14.842767295597485
Smc1a	10	75.4601226993865
Smc1a	11	14.285714285714285
Smc1a	12	-16.923076923076923
Socs1	1	66.25766871165644
Socs1	2	-86.23655913978494
Socs1	3	63.1578947368421
Socs1	4	-94.984520123839
Socs1	5	116.33802816901408
Socs1	6	-68.30000000000001
Socs1	7	-74.86988847583643
Socs1	8	-84.4155844155844
Socs1	9	-46.918238993710695
Socs1	10	166.7484662576687
Socs1	11	7.6190476190476195
Socs1	12	76.34615384615384
Spi1	1	25.030674846625768
Spi1	2	2.5806451612903225
Spi1	3	-86.72064777327935
Spi1	4	25.63467492260062
Spi1	5	3.943661971830986
Spi1	6	-88.4
Spi1	7	142.75092936802974
Spi1	8	0.2597402597402597
Spi1	9	-60
Spi1	10	33.987730061349694
Spi1	11	14.285714285714285
Spi1	12	-87.11538461538461
Srebf1	1	96.80981595092024
Srebf1	2	1.2903225806451613
Srebf1	3	33.198380566801625
Srebf1	4	-12.56965944272446
Srebf1	5	-54.83568075117371
Srebf1	6	-71.89999999999999
Srebf1	7	63.34572490706319
Srebf1	8	-99.48051948051948
Srebf1	9	31.19496855345912
Srebf1	10	-65.03067484662577
Srebf1	11	-31.428571428571427
Srebf1	12	28.26923076923077
Srf	1	-16.687116564417177
Srf	2	-45.376344086021504
Srf	3	-51.174089068825914
Srf	4	48.6687306501548
Srf	5	2.2535211267605635
Srf	6	-51
Srf	7	103.42007434944239
Srf	8	-40.519480519480524
Srf	9	-39.74842767295598
Srf	10	-32.26993865030675
Srf	11	10.476190476190476
Srf	12	2.307692307692308
Stat1	1	-90.42944785276073
Stat1	2	97.63440860215053
Stat1	3	-47.044534412955464
Stat1	4	114.73684210526316
Stat1	5	6.103286384976526
Stat1	6	-88.1
Stat1	7	-88.3271375464684
Stat1	8	-98.44155844155844
Stat1	9	-75.59748427672956
Stat1	10	-19.631901840490798
Stat1	11	14.285714285714285
Stat1	12	411.5384615384615
Stat2	1	-98.28220858895705
Stat2	2	67.95698924731182
Stat2	3	-55.54655870445344
Stat2	4	80.24767801857585
Stat2	5	9.014084507042254
Stat2	6	-74.7
Stat2	7	-73.7546468401487
Stat2	8	9.35064935064935
Stat2	9	-61.0062893081761
Stat2	10	-0.36809815950920244
Stat2	11	14.285714285714285
Stat2	12	375.96153846153845
Stat3	1	-84.66257668711657
Stat3	2	-34.40860215053764
Stat3	3	9.79757085020243
Stat3	4	40.68111455108359
Stat3	5	10.7981220657277
Stat3	6	281.9
Stat3	7	-93.53159851301115
Stat3	8	-54.54545454545454
Stat3	9	-37.9874213836478
Stat3	10	-73.00613496932516
Stat3	11	14.285714285714285
Stat3	12	-98.46153846153847
Stat5a	1	-21.717791411042946
Stat5a	2	4.946236559139785
Stat5a	3	-76.68016194331983
Stat5a	4	45.634674922600624
Stat5a	5	71.26760563380282
Stat5a	6	-56.00000000000001
Stat5a	7	47.21189591078067
Stat5a	8	-18.961038961038962
Stat5a	9	0
Stat5a	10	13.25153374233129
Stat5a	11	14.285714285714285
Stat5a	12	NA
Stat5b	1	-8.588957055214724
Stat5b	2	-38.924731182795696
Stat5b	3	-21.619433198380566
Stat5b	4	47.987616099071204
Stat5b	5	92.20657276995306
Stat5b	6	-1.9
Stat5b	7	-16.728624535315987
Stat5b	8	15.844155844155845
Stat5b	9	-0.7547169811320755
Stat5b	10	-66.87116564417178
Stat5b	11	14.285714285714285
Stat5b	12	NA
Stat6	1	-35.0920245398773
Stat6	2	84.94623655913979
Stat6	3	-33.927125506072876
Stat6	4	21.609907120743035
Stat6	5	108.07511737089202
Stat6	6	-60.3
Stat6	7	-61.11524163568773
Stat6	8	141.8181818181818
Stat6	9	-5.911949685534592
Stat6	10	-15.58282208588957
Stat6	11	14.285714285714285
Stat6	12	-29.230769230769234
Sumo2	1	0.49079754601227
Sumo2	2	-27.526881720430108
Sumo2	3	-61.45748987854252
Sumo2	4	49.6594427244582
Sumo2	5	9.107981220657276
Sumo2	6	89
Sumo2	7	9.070631970260223
Sumo2	8	-68.31168831168831
Sumo2	9	-39.49685534591195
Sumo2	10	6.012269938650307
Sumo2	11	14.285714285714285
Sumo2	12	-99.03846153846155
Trim33	1	12.147239263803682
Trim33	2	-69.6774193548387
Trim33	3	132.8744939271255
Trim33	4	-17.708978328173373
Trim33	5	12.394366197183098
Trim33	6	-25.1
Trim33	7	-30.70631970260223
Trim33	8	22.07792207792208
Trim33	9	-10.440251572327044
Trim33	10	-73.49693251533742
Trim33	11	8.571428571428571
Trim33	12	-1.9230769230769231
Trp53	1	1.5950920245398774
Trp53	2	-70.96774193548387
Trp53	3	-36.43724696356275
Trp53	4	28.544891640866872
Trp53	5	33.23943661971831
Trp53	6	36.5
Trp53	7	48.25278810408922
Trp53	8	43.896103896103895
Trp53	9	2.0125786163522013
Trp53	10	-94.84662576687116
Trp53	11	13.333333333333334
Trp53	12	-93.84615384615384
Usf2	1	-96.1963190184049
Usf2	2	34.40860215053764
Usf2	3	85.10121457489879
Usf2	4	80.92879256965945
Usf2	5	2.8169014084507045
Usf2	6	-90.5
Usf2	7	47.95539033457249
Usf2	8	138.44155844155844
Usf2	9	-90.44025157232704
Usf2	10	-99.75460122699387
Usf2	11	14.285714285714285
Usf2	12	NA
Vdr	1	86.13496932515338
Vdr	2	-31.182795698924732
Vdr	3	-59.02834008097167
Vdr	4	-73.0030959752322
Vdr	5	43.47417840375587
Vdr	6	-75.7
Vdr	7	NA
Vdr	8	-28.31168831168831
Vdr	9	174.7169811320755
Vdr	10	17.54601226993865
Vdr	11	14.285714285714285
Vdr	12	298.46153846153845
Zbtb46	1	-80.85889570552148
Zbtb46	2	-12.258064516129032
Zbtb46	3	-24.048582995951417
Zbtb46	4	-11.269349845201239
Zbtb46	5	200.93896713615024
Zbtb46	6	-56.10000000000001
Zbtb46	7	-94.27509293680298
Zbtb46	8	280.5194805194805
Zbtb46	9	51.069182389937104
Zbtb46	10	-12.515337423312884
Zbtb46	11	14.285714285714285
Zbtb46	12	-99.03846153846155
Zmynd11	1	0.98159509202454
Zmynd11	2	-2.1505376344086025
Zmynd11	3	136.8421052631579
Zmynd11	4	-89.04024767801857
Zmynd11	5	3.3802816901408446
Zmynd11	6	-90.60000000000001
Zmynd11	7	-79.77695167286245
Zmynd11	8	177.4025974025974
Zmynd11	9	-18.49056603773585
Zmynd11	10	-69.69325153374233
Zmynd11	11	14.285714285714285
Zmynd11	12	328.8461538461538
